# MiR-7a-Klf4 axis as a regulator and therapeutic target of neuroinflammation and ferroptosis in Alzheimer’s disease

**DOI:** 10.1101/2025.03.24.644978

**Authors:** Madhu Ramesh, Thimmaiah Govindaraju

## Abstract

Neuroinflammation and ferroptosis significantly contribute to neuronal death in Alzheimer’s disease (AD) and other neurodegenerative disorders. MicroRNAs (miRNAs) are crucial regulators of these pathological processes. We employed transcriptomic analysis in an APP/PSEN1 Tg AD mouse model to identify dysregulated miRNAs and construct a miRNA-mRNA-pathway network. We discovered increased miR7a expression in the AD brain, targeting Krüppel-like factor 4 (Klf4), a transcriptional factor implicated in Aβ oligomer-induced neuroinflammation and RSL3-induced neuronal ferroptosis. Elevated Klf4 levels in AD mice brains suggest its involvement in AD pathology. The miR-7a mediated silencing of Klf4 alleviates neuroinflammation by modulating NF-κB, iNOS, and NLRP3 pathways, and inhibition of ferroptosis by targeting labile iron levels, GPX4, Nrf2 pathway, and mitochondrial damage. These findings highlight the neuroprotective role of miR-7a and its potential as RNA therapeutic. Pharmacological targeting of the miR-7a-Klf4 axis with blood-brain-barrier (BBB)-permeable compound effectively mitigates neuroinflammation and ferroptosis, suggesting the miR-7a-Klf4 axis as a novel therapeutic target for AD.

**GRAPHICAL ABSTRACT:** 
