## Supplementary material for "MiR-7a-Klf4 axis as a regulator and therapeutic target of neuroinflammation and ferroptosis in Alzheimer’s disease": Suplementary Table 6_disgenet_cytoscape_disease_association.xlsx

### Sheet: ReadMe
ReadMe	Current Page
Cortex_upregulated	Disease association of AD vs WT Cortex Upregulated miRNA target genes using DisGeNET Database using Cytoscape
Cortex_Downregulated	Disease association of AD vs WT Cortex Downregulated miRNA target genes using DisGeNET Database using Cytoscape
Hippo_upregulated	Disease association of AD vs WT HippoCampus Upregulated miRNA target genes using DisGeNET Database using Cytoscape
Hippo_Downregulated	Disease association of AD vs WT HippoCampus Downregulated miRNA target genes using DisGeNET Database using Cytoscape

### Sheet: Cortex_upregulated
Disease Name	Gene Symbol	gene count
ALZHEIMER DISEASE 18	ADAM10	1
ALZHEIMER DISEASE, FAMILIAL, 3, WITH SPASTIC PARAPARESIS	PSEN1	1
Alzheimer Disease, Familial, 3, with Spastic Paraparesis and Unusual Plaques	PSEN1	1
Alzheimer's Disease, Focal Onset	ADAM10	23
	CHRNB2
	TPP1
	DHCR24
	DPYSL2
	BACE1
	BIN1
	GSK3B
	IDE
	IGF1
	IGF1R
	IGF2
	IGF2R
	INSR
	MAPT
	MTHFR
	PSEN1
	BCL2
	VEGFA
	SLC30A4
	CALM1
	PICALM
	CASP3
ALZHEIMER DISEASE, FAMILIAL, WITH SPASTIC PARAPARESIS AND UNUSUAL PLAQUES	PSEN1	1
ALZHEIMER DISEASE 2	APOB	5
	LRP1
	PSEN1
	SOX5
	MVP
ALZHEIMER DISEASE, FAMILIAL, 3, WITH UNUSUAL PLAQUES	PSEN1	1
Non-Alzheimer's dementia (e.g., Lewy body dementia, vascular or multi-infarct dementia; mixed dementia; frontotemporal dementia such as Pick's disease; and dementia related to stroke, Parkinson's or Creutzfeldt-Jakob diseases)	MAPT	1
Familial Alzheimer's disease of early onset	FOS	3
	MAPT
	PSEN1
Prodromal Alzheimer's disease	CRP	2
	BACE1
ALZHEIMER DISEASE 5	NLRP3	5
	AKT1
	ITGAV
	TAT
	ATAT1
Familial Alzheimer Disease (FAD)	ADAM10	61
	CHRNB2
	TPP1
	CREB1
	CREBBP
	CTSB
	DHCR24
	DPYSL2
	ENO2
	ERBB4
	AKT1
	FGF2
	FOS
	BACE1
	RABGEF1
	BIN1
	GSK3B
	APLP1
	IDE
	IGF1
	IGF1R
	IGF2
	IGF2R
	IL1A
	IL6
	INSR
	MAPT
	MTHFR
	NFIC
	NFIX
	NOTCH1
	NOTCH3
	OGDH
	PIK3CA
	PKD1
	TERF2IP
	PPARA
	MED1
	TRPM7
	PRKCA
	MAPK8
	PSEN1
	PTGS2
	BCL2
	CCL2
	STIM1
	TGFB1
	UTRN
	VEGFA
	SLC30A4
	DDR1
	EHMT1
	CALM1
	MAP1LC3B
	PICALM
	CASP3
	CAT
	CDK5R1
	SYNJ1
	EIF2AK3
	SDC3
Familial Alzheimer's disease of early onset	FOS	3
	MAPT
	PSEN1
Alzheimer Disease, Familial, 3, with Spastic Paraparesis and Apraxia	PSEN1	1
Alzheimer Disease, Late Onset	AKAP9	78
	ADAM10
	APC2
	NISCH
	CHRNB2
	NLRP3
	TPP1
	COMT
	AP2A2
	DHCR24
	DLST
	DNM2
	DNMT1
	DNMT3A
	DPYSL2
	ECE1
	EGR1
	ERBB4
	SIRT1
	TARDBP
	BACE1
	EBF3
	MSRB3
	TRPC4AP
	BIN1
	GLS
	ANK1
	GRB2
	TBK1
	GSK3B
	GSTT1
	HMGCR
	HSD11B1
	HSPA1B
	IDE
	IGF1
	IGF1R
	IGF2
	IGF2R
	IL6
	INSR
	LMNA
	LRP1
	LRP6
	MAOA
	MAPT
	MTHFR
	NEDD9
	PAFAH1B1
	PCK1
	SDF4
	PIK3R1
	PIN1
	PPARA
	FRMD4A
	PSEN1
	PTEN
	JCAD
	BCL2
	ATXN1
	CCL2
	SLC8A1
	TGFB1
	VEGFA
	VLDLR
	SLC30A4
	CALM1
	ADAM12
	CALM3
	PICALM
	CASP3
	IMMP2L
	CAT
	SGPL1
	XPR1
	MED17
	SH3PXD2A
	MVP
Alzheimer Disease, Early Onset	ADAM10	36
	TCIRG1
	CHRNB2
	TPP1
	DHCR24
	DLST
	DPYSL2
	ABCA2
	FOS
	SMUG1
	BACE1
	BIN1
	TBK1
	GSK3B
	HTT
	APOB
	IDE
	IGF1
	IGF1R
	IGF2
	IGF2R
	IL1A
	INSR
	MAPT
	MTHFR
	PSEN1
	BCL2
	VEGFA
	SLC30A4
	EHMT1
	RIN3
	CALM1
	PICALM
	CASP3
	CDK5R1
	ATP6V0D1
Alzheimer's Disease	CDH2	679
	BCL2L11
	SH2B3
	ACTR2
	TSPAN3
	PPIF
	CDH13
	BCAP31
	NAMPT
	AKAP9
	G3BP1
	FARP1
	WASF2
	SORBS3
	ADAM10
	TOPORS
	OLIG2
	DCAF7
	GPHN
	STUB1
	SIGMAR1
	APC2
	TCIRG1
	RTN3
	WARS2
	SEMA3A
	YAP1
	SLC9A6
	SEMA4D
	CCT2
	NPC2
	CAMKK2
	CELF1
	CELF2
	CTCF
	CD226
	DCTN6
	USP39
	CFL2
	CHL1
	ARPP19
	NCKAP1
	HSPH1
	WASF3
	CPLX2
	CPLX1
	PDE10A
	PRDX3
	METAP2
	CHD1
	STMN2
	CHGA
	CHM
	PADI2
	PHB2
	MGLL
	AZIN2
	SYNPO
	CHRNB2
	NLRP3
	CISH
	CLCN3
	TPP1
	FRMD6
	SOCS4
	MSI2
	SLC38A10
	OSCAR
	CNR1
	ACMSD
	COMT
	SLC31A1
	PPARGC1B
	COX8A
	CPOX
	CPT1A
	CREB1
	ATF2
	CREBBP
	CRK
	CRP
	SREK1
	PARP1
	CS
	CACUL1
	CSNK1E
	CSNK1G2
	CSNK1G3
	CSNK2A1
	VCAN
	CSPG4
	CTSB
	CUX1
	ADRB1
	ADRB2
	CYP1A2
	AMOTL1
	PRUNE2
	DGKQ
	AP2A2
	DMXL1
	DHCR24
	DIO2
	DLST
	DMD
	SARDH
	DNA2
	DNM2
	DNMT1
	DPYSL2
	DPYSL3
	ATN1
	RCAN1
	DUSP1
	DUSP6
	ECE1
	EEF2
	EGFR
	EGR1
	AHR
	EIF4A2
	EIF4E
	EIF4G2
	EIF5
	ABCA2
	PIKFYVE
	SPRED2
	MARK2
	ENO2
	SLC29A1
	EP300
	EPHB2
	ERBB4
	AKT1
	EYA4
	ERN1
	ESRRA
	F2R
	ABCD1
	F9
	BPTF
	FAT1
	ATXN7L1
	FGF1
	FGF2
	FHL2
	AAK1
	LMTK2
	FKBP4
	ARHGEF15
	SBNO2
	PAXIP1
	KIF21B
	NCOA6
	FOXO1
	KIF1B
	MAPK8IP3
	GGA3
	SEPTIN8
	RCOR1
	UBXN4
	PRRC2C
	NBEAL2
	PLCB1
	ACSL6
	WASHC4
	SYNE1
	UBR4
	ADNP
	SIRT1
	NCS1
	TARDBP
	ANGPTL2
	CBX5
	BRD4
	MACF1
	SRRM2
	FOS
	SEC14L2
	DDAH1
	SMUG1
	BACE1
	PLA2G15
	PRPF6
	MTOR
	ABL1
	FUS
	EBF3
	MSRB3
	PHYHD1
	GAB1
	GABBR1
	TAB3
	SLC24A2
	CIZ1
	NOCT
	FBXL2
	RNF19A
	SGMS1
	SH2B1
	LRP10
	APPL1
	TRPC4AP
	GBA
	AGO1
	GREM1
	GFRA1
	GHR
	GJA1
	DKK3
	DKK2
	GLS2
	COQ2
	RBMS3
	TNRC6A
	RABGEF1
	GLI3
	GLO1
	BIN1
	GLS
	GLUL
	GOLGA4
	ANGPT1
	GPR17
	MILR1
	ZADH2
	SREK1IP1
	ANK1
	GRB2
	GRIA1
	GRIA4
	ANPEP
	SETD2
	NR3C1
	SLC25A4
	DROSHA
	TBK1
	MYLIP
	CD274
	GSK3B
	GSTT1
	SNX8
	GUSB
	HOOK2
	GYPC
	A1CF
	UBQLN2
	HTT
	HDLBP
	SOCS7
	HIF1A
	HIP1
	UBE2K
	HK1
	ACACA
	HMBS
	HMGCR
	HMGA1
	HNF4A
	HNRNPC
	HNRNPK
	APC
	HSD11B1
	HSF1
	BIRC3
	HSPA1B
	XIAP
	HSP90AB1
	APLP1
	HSPG2
	APLP2
	APOB
	TMEM119
	IRF8
	IDE
	IDH1
	IDH2
	CFI
	IFNAR1
	IGF1
	IGF1R
	IGF2
	IGF2R
	IGFALS
	IL1A
	IL1R1
	IL2RB
	IL6
	CXCR2
	IL13
	INPPL1
	INSR
	IREB2
	IRS1
	ITGAL
	ITGAV
	ITGB2
	ITGB3
	ITPKB
	JAK2
	ATP9B
	SIMC1
	KDR
	ACAT1
	LIN28B
	LAMP2
	LBR
	LCAT
	LIFR
	LIG1
	LIG3
	LIMS1
	LIPA
	LMNA
	LMNB1
	LRP1
	LRP6
	LTB
	ARNTL
	M6PR
	ARRB1
	SMAD1
	MAOA
	MAP1A
	MAPT
	MARK3
	MAT1A
	MAZ
	MBP
	MDH2
	MDM4
	MECP2
	MEF2D
	MET
	MGAT3
	ATXN3
	MAP3K10
	KMT2A
	AFF1
	MTHFR
	MYC
	MYH9
	ZFHX3
	NACA
	ATF4
	NCL
	NDUFA9
	ATM
	NEDD4
	NEDD9
	NEU1
	NEUROD1
	NFATC3
	NFE2L1
	NFIC
	NFIX
	NFKB1
	NOTCH1
	NOTCH3
	SLC11A2
	NT5E
	NTRK2
	CISD2
	OGDH
	OXA1L
	SERPINE1
	PAK1
	PAK3
	PAX6
	HP1BP3
	PCK1
	SIDT2
	SDF4
	VRK3
	NRN1
	PCYT1A
	SLC25A37
	WAC
	UBR5
	PDE4D
	HSD17B7
	GSKIP
	GDE1
	GPRC5B
	RAPGEF6
	ARID4B
	INPP5K
	PENK
	PFKFB3
	ATP6V1E1
	PIK3CA
	PIK3R1
	PIN1
	SERPINF2
	PLP1
	PML
	PRRX1
	POLG
	TERF2IP
	POU2F1
	DDIT4
	PPARA
	PPARD
	PDP1
	TMED9
	PPIB
	TET2
	TRPM7
	CASZ1
	PPP1CB
	SBNO1
	PPP3R1
	PREP
	PRKAA1
	PRKAA2
	PRKAB1
	FRMD4A
	ATF7IP
	PRKCA
	PRKCD
	PAG1
	MAPK1
	MAPK8
	MAPK9
	EIF2AK2
	PROC
	PARD3
	MASP1
	PSEN1
	PSMB2
	CDC42SE2
	TWSG1
	BACH1
	PSMD9
	PELI1
	PTBP1
	PTCH1
	PTEN
	PTGS2
	NDRG2
	KIDINS220
	SORCS2
	SEMA6A
	WDR48
	STIM2
	SH3RF1
	ZBTB4
	RNF213
	EPG5
	PTPN4
	TRIB3
	SUGP1
	BAK1
	PTPN11
	PTPRC
	PURA
	PVR
	JAM2
	PZP
	RAB3A
	RAB6A
	RAC2
	RAF1
	RB1
	NTN4
	RBBP6
	LGR6
	BCL2
	REST
	RGS4
	BRD2
	ROCK1
	RPS6KB1
	RPS6KB2
	RREB1
	RXRA
	RYR3
	SORT1
	TSPAN31
	ATXN1
	CCL2
	BID
	SRR
	NEUROG2
	SEL1L
	GOLPH3
	MOAP1
	SELENOP
	MAP2K4
	SFRP1
	SRSF1
	SRSF6
	GREM2
	SGK1
	ITSN1
	GORASP1
	NUCKS1
	TNS3
	BMI1
	SKIL
	SLC1A2
	NBEAL1
	WNK1
	SLC2A3
	UBE2Z
	SLC8A1
	SLC16A1
	SNRNP70
	SOAT1
	SOS1
	SOX5
	SP1
	DST
	SPAST
	SPI1
	SPTBN1
	SST
	ST13
	STAT3
	STIM1
	STXBP1
	BSG
	SUOX
	SYT1
	TAT
	TCF4
	TCN2
	TERF2
	TFRC
	TGFB1
	TGFBR1
	TGFBR2
	TGM2
	THRA
	TIMP3
	C1QA
	TNFAIP1
	TNFRSF1A
	TNFRSF1B
	C2
	C3
	NR2C2
	TTN
	TTPA
	TUBA4A
	TYK2
	UBE3A
	UBTF
	UCP2
	UGCG
	USF2
	UTRN
	VEGFA
	EZR
	VLDLR
	YES1
	YY1
	ZIC1
	ZMYM2
	SLC30A1
	SLC30A4
	DDR1
	CXCR4
	FZD5
	AHNAK
	FTO
	MAPKAP1
	EFHD2
	DDX39B
	LIN28A
	EHMT1
	ARHGEF5
	RIN3
	PANK2
	CALM1
	BRD3
	WDR26
	DNAJC5
	ADAM12
	CALM3
	SETD7
	CAMK2A
	LBH
	SNX27
	MAP1LC3B
	DOCK8
	NRIP1
	CAPN1
	H4C9
	PICALM
	BRAP
	FZD4
	ARHGAP24
	CASP3
	TLN2
	MAGT1
	ASCC2
	ANTXR1
	CASP9
	RHBDD1
	TMEM175
	PHF6
	HOOK3
	SYVN1
	ABLIM2
	MEGF10
	CUL4A
	FAM126A
	PPP1R9B
	CAT
	OGT
	MFSD2A
	SPPL2A
	PPFIA1
	PIK3R3
	MAPKAPK5
	BHLHE40
	RUNX1
	ABCB11
	NUMB
	SOCS1
	IRS2
	SNX3
	GBF1
	CBS
	SUCLG2
	SOCS2
	CFLAR
	HDAC3
	CDK5R1
	PER3
	SYNJ1
	SQSTM1
	TAX1BP1
	CCNC
	HERC2
	MBD2
	MGAM
	NAV3
	NAV2
	KALRN
	MPZL1
	SOCS3
	SPAG9
	USP2
	CREB3L1
	USP10
	ATP6V0D1
	SLC16A3
	CCNE2
	RABEP1
	ZMYM3
	XPR1
	SPECC1
	KLF4
	SLIT2
	PPIG
	EIF2AK3
	SLC4A8
	ADAMTS2
	BAG3
	VPS26A
	CD47
	SH3PXD2A
	MICAL2
	FNIP1
	SDC3
	KDM4A
	SNPH
	HDAC4
	PIEZO1
	BMS1
	TOMM20
	SCRN1
	ELMO1
	SNAP91
	SV2B
	MVP
	HNRNPDL
Dementia due to Alzheimer's disease (disorder)	SMUG1	5
	BACE1
	IL6
	MAPT
	PSEN1
Non-amnestic Alzheimer disease	TARDBP	1
Alzheimer disease, familial, type 3	TSPAN3	47
	ADAM10
	CHD1
	CRP
	PARP1
	EIF4G2
	KIF21B
	SMUG1
	BACE1
	RABGEF1
	NR3C1
	HSPA1B
	APLP2
	IDE
	IGF1
	IL6
	IL13
	LIPA
	MAPT
	MET
	MTHFR
	NCL
	ATM
	PIK3CA
	TERF2IP
	DDIT4
	PSEN1
	PTGS2
	BCL2
	SORT1
	GORASP1
	SLC1A2
	WNK1
	SOX5
	SP1
	SPAST
	SYT1
	TGFB1
	TGFBR2
	CXCR4
	DOCK8
	PICALM
	CASP3
	CUL4A
	PER3
	KALRN
	BAG3
ALZHEIMER DISEASE, FAMILIAL, 1	ATF7IP	1

### Sheet: Cortex_downregulated
Disease	Gene Symbol	Gene count
Familial Alzheimer-like prion disease	PRNP	1
ALZHEIMER DISEASE 18	ADAM10	2
	PSEN2
Alzheimer disease, familial, type 3	CUL4A	72
	GRN
	FLVCR1
	RUNX1T1
	MET
	TREM2
	CX3CL1
	SNCA
	CAPG
	CIP2A
	SORT1
	CRP
	SOD1
	TSPAN3
	WNK1
	LAMC2
	CXCR4
	TBC1D8
	PTGS2
	SRA1
	PSMD2
	CHD1
	VDR
	SPP1
	PIK3CA
	EIF4G2
	MOK
	LIPA
	NCL
	SYT1
	KALRN
	ABCA1
	IL6
	KIF21B
	DDIT4
	PHF13
	SLC2A1
	CASP3
	HTRA1
	APLP2
	SPAST
	NEFL
	BDNF
	SP1
	RAD23B
	PER3
	PIK3CB
	ADAM10
	APEX1
	APP
	RELA
	EZH2
	SGO1
	IGF1
	PSEN2
	BACE1
	TGFBR2
	BCL2
	SLC1A2
	PRKAR1A
	MTHFR
	PON1
	NOS3
	TGFB1
	TNF
	APOD
	NRGN
	NR3C1
	PLXNA3
	NPM1
	CCN2
	IFNG
Prodromal Alzheimer's disease	BACE1	4
	CRP
	BDNF
	SNAP25
Dementia due to Alzheimer's disease (disorder)	APP	10
	CP
	BACE1
	SRF
	NEFL
	LAMC2
	NOS3
	CLOCK
	TNF
	IL6
Alzheimer Disease, Early Onset	APOB	67
	CDK5R1
	CTNNB1
	PGRMC1
	NCSTN
	IL1A
	IGF1R
	HMOX1
	LAMC2
	TREM2
	FOS
	IDUA
	TCIRG1
	TBK1
	TPP1
	JUN
	F2
	HFE
	VSNL1
	GRAP2
	PRNP
	RELN
	DLST
	EHMT1
	CYP46A1
	TFAM
	BIN1
	GSK3B
	AGPS
	AQP1
	PLAU
	PLD3
	DHCR24
	SOD2
	CASP3
	VEGFA
	CDCA5
	TRIM59
	SORL1
	MPEG1
	DAPK1
	BDNF
	CD2AP
	AMFR
	CST3
	EPHA1
	ADAM10
	APP
	IGF1
	BACE1
	PSEN2
	SGO1
	DPYSL2
	BCL2
	BRCA2
	MTHFR
	IGFBP3
	IGF2
	NOS3
	INSR
	RUFY1
	IGF2R
	TNF
	UBQLN1
	SLC30A4
	CALM1
	MINDY4
Alzheimer's Disease, Focal Onset	DHCR24	40
	PGRMC1
	SOD2
	CASP3
	NCSTN
	VEGFA
	IGF1R
	HMOX1
	TREM2
	BDNF
	CD2AP
	AMFR
	CST3
	EPHA1
	F2
	APP
	ADAM10
	TPP1
	VSNL1
	PRNP
	PSEN2
	IGF1
	HFE
	BACE1
	DPYSL2
	RELN
	BCL2
	TFAM
	CYP46A1
	MTHFR
	GSK3B
	BIN1
	IGF2
	NOS3
	INSR
	IGF2R
	TNF
	PLAU
	SLC30A4
	CALM1
Alzheimer Disease, Late Onset	PTEN	155
	FLVCR1
	NCSTN
	SNCA
	IGF1R
	FRMD4A
	DNM2
	TREM2
	LAMC2
	BLOC1S3
	SNAP25
	COMT
	PIK3R1
	C1D
	GSTM1
	TARDBP
	TBK1
	PLG
	F2
	SH3PXD2A
	AKAP9
	EBF3
	PRKG1
	TET1
	VSNL1
	CCL5
	PRNP
	CAT
	ECE1
	RELN
	TTBK1
	CYP46A1
	GSK3B
	BIN1
	CFH
	ABCA1
	LRP1
	ANK3
	IL6
	PLAU
	GRB2
	PLD3
	LMNA
	DHCR24
	DRD1
	FKBP1A
	TMEM106B
	SV2A
	DAPK1
	ATXN1
	BDNF
	LPL
	VPS35
	CD2AP
	CCR5
	PAFAH1B1
	CST3
	MVP
	CH25H
	MEF2C
	ADAM10
	APP
	IGF1
	GLS
	BACE1
	TRPC4AP
	PSEN2
	SGO1
	DPYSL2
	CNTLN
	TMEM59
	MTHFR
	PON1
	DNMBP
	NRXN1
	NOS3
	TGFB1
	THOP1
	APBB2
	TNF
	IGF2R
	CALM1
	SDF4
	GRN
	PGRMC1
	ALOX5
	PON2
	GSTT1
	ANK1
	PTPN21
	DNMT3A
	HMOX1
	PIN1
	LRP6
	GAB2
	PPARGC1A
	PPARA
	TPP1
	LDLR
	PLA2G7
	SLC8A1
	HFE
	MTRR
	UBE2I
	VDR
	DLST
	MED17
	TFAM
	DYRK1A
	VLDLR
	NISCH
	UNC5C
	KIF11
	AGPS
	IL16
	APOA4
	PLA2G6
	SIRT1
	MFN2
	MTHFD1L
	CCL2
	SOD2
	CASP3
	GSTO1
	VEGFA
	MSRB3
	IPMK
	NPC1
	AP2A2
	JCAD
	SORL1
	AMFR
	ADAM12
	EPHA1
	BLMH
	XPR1
	HPGDS
	EGR1
	MC1R
	CALM3
	KAT5
	BCL2
	HECTD2
	PHF1
	SREBF2
	CTSD
	IGF2
	PLA2G4A
	INSR
	HMGCR
	APOD
	NRGN
	SLC30A4
	UBQLN1
	MEF2A
ALZHEIMER DISEASE 2	APOB	7
	ADAM17
	BMP4
	THOP1
	LRP1
	MVP
	FN1
ALZHEIMER DISEASE 5	ITGA5	6
	ATAT1
	AKT1
	TAT
	ITGAV
	GOLM1
ALZHEIMER DISEASE, FAMILIAL, 1	APP	4
	PTS
	SOD1
	ATF7IP
Alzheimer's Disease	TNFRSF1A	1236
	LDHA
	SOCS4
	NBEAL1
	LAMC2
	CFI
	PLXNA2
	CLK2
	PTBP1
	PDZD2
	ZMYM2
	CLCN3
	CNTN2
	CASZ1
	MDM4
	LSR
	MAFF
	IL6ST
	PHF14
	TET1
	CCL5
	ERBB2
	GTF2H1
	ADRB2
	NHLRC2
	PLK2
	EIF4G2
	MEGF10
	GNE
	COX8A
	PGF
	HMGCS2
	SFRP1
	NUCKS1
	CDKN2D
	HOOK3
	ADIPOR1
	TAOK2
	LRP1
	FAM3C
	PLAU
	OAT
	MAP2
	ADAM19
	PHF13
	PDK1
	SERPINE2
	PIEZO1
	DRD1
	CP
	EGR2
	GADD45GIP1
	PTGES3
	RCOR1
	SLC7A11
	RAF1
	PPME1
	PPARGC1B
	ANP32A
	ACMSD
	PROS1
	ADAM10
	C4B
	ITGB1
	CAPN2
	FLNB
	PSEN2
	BCL6
	DNAJC5
	SNX27
	GOLIM4
	LIF
	CDH13
	NPTX1
	RABEP1
	ARHGEF2
	ANGPT4
	CAST
	TNF
	UBB
	PMM2
	GOLGA4
	MUL1
	PARD3
	CX3CL1
	SARDH
	ANK1
	SOX6
	ECSIT
	NUP98
	PURA
	FOXP3
	DAPK2
	BCR
	SZT2
	SOS2
	APBA2
	GOLM1
	HCAR2
	SRA1
	PTGS1
	CSNK1D
	TSG101
	SRPK2
	UBE2I
	GLS2
	ATXN3
	NUP62
	GRM5
	CASP6
	PPP1R10
	CNTN1
	HSPB2
	MCF2L
	MED12
	LMTK2
	DDIT4
	CBS
	RAB5A
	AHNAK
	EIF2AK2
	CCNE2
	CCNC
	MLLT3
	MFSD2A
	CASP3
	VEGFA
	HDAC4
	APLP2
	UTRN
	DLL1
	TNFRSF21
	GOLGA2
	BNIP3
	EIF1
	XPO5
	PCBP4
	MGAT3
	YBX1
	NCAM1
	NOLC1
	EGFR
	PROC
	GLIS3
	FAM72A
	GRIN3A
	PDE7A
	CUX1
	PHF1
	PML
	SORCS2
	NR3C1
	TYK2
	CUL4A
	PRRX1
	UBE2K
	ACTB
	ITSN2
	FRMD4A
	TKT
	ARPP19
	BCL2L11
	GPM6A
	EXOC4
	DNA2
	SMPD1
	TCIRG1
	LCMT1
	RNF146
	NCKAP1
	SERPINE1
	SIM2
	RENBP
	SYNE1
	CYP8B1
	CAT
	RELN
	DDAH1
	ACSL6
	GSK3B
	SELENOM
	ST6GAL1
	APC
	INSIG1
	FN1
	ADAM17
	APLN
	DVL1
	VGF
	SMAD1
	RMDN1
	SLC40A1
	ATXN1
	STXBP1
	SV2A
	CCR5
	HECW1
	GRAMD4
	FXYD1
	ITPKB
	NFATC4
	MAPK8
	VIM
	RGCC
	TFRC
	SLC25A37
	NRXN3
	DPYSL2
	SURF1
	USP10
	RB1
	BRCA2
	UBE2A
	LRAT
	PON1
	FUS
	STK16
	MSH2
	MTUS1
	QRICH1
	COL12A1
	KLC1
	RAB11B
	MINDY4
	RAC2
	LNPEP
	IL1R1
	SLC1A3
	PPARD
	MAF1
	DCN
	TUBA4A
	BID
	MAP2K4
	GRIA3
	LBH
	PPIF
	TIMP3
	AR
	SIDT2
	ARID4B
	GLI3
	LIPG
	EIF4A2
	CPQ
	TPP1
	AQP9
	PSAT1
	CD63
	CLK1
	STMN1
	CSF1
	GGA3
	OGA
	PPP1R3B
	PPP2R5E
	PAFAH1B2
	PLA2G6
	GRM1
	DUSP22
	KHSRP
	CAMKK2
	COG5
	RAB11A
	LRP10
	ADARB1
	GSTO1
	ABCC1
	CTNND1
	HS3ST1
	NAP1L1
	STAM2
	USP14
	BCKDK
	SPRED2
	GREM2
	DTL
	UBR5
	EZH2
	RBBP6
	REST
	DEK
	PTPN5
	PDIK1L
	SPARCL1
	KAT5
	BCL2
	CCDC134
	GADD45A
	PPIG
	SREBF2
	PRKAR1A
	CYP27A1
	PDGFB
	USP9X
	WDHD1
	DECR1
	APOD
	RNMT
	SREK1
	FGFR1
	FLVCR1
	RUNX1T1
	FNIP1
	WDR48
	TWSG1
	IL1A
	POR
	ACO1
	COX15
	ZIC1
	TMEM97
	G3BP1
	TNFRSF1B
	MMUT
	TBX21
	SV2B
	SGK3
	RPS6KB1
	REEP5
	DEPTOR
	F2
	MAP3K12
	RAB10
	PRNP
	OPTN
	ATXN7L1
	BIN1
	TGFBI
	DMXL1
	APOA5
	SCARB1
	LCN2
	MARK1
	PAK3
	GRB2
	KIDINS220
	TPM1
	PLD3
	BCAS3
	NRN1
	PRDX3
	CASP9
	ANTXR1
	FGFR3
	OLFM1
	SGMS2
	NOTCH3
	ANGPTL2
	STXBP3
	SYVN1
	PTCH1
	TTBK2
	SLIT2
	THBS1
	STAT3
	TXNRD1
	CPS1
	TLN2
	HIF1A
	KCNB1
	SBNO1
	PMP22
	TIMP2
	PRRC2C
	ABCD1
	MTHFR
	IRAK4
	YWHAZ
	APEH
	AGO1
	NFIC
	APBB2
	WEE1
	CALM1
	ACKR3
	SGCG
	NDUFA9
	MAP3K7
	EP300
	NOX4
	JUND
	ZADH2
	SORT1
	CXCR4
	TSPAN3
	CTDSP2
	FAAH
	RBFOX1
	SPNS2
	FOS
	ELAVL4
	TRPM7
	GRK2
	PTDSS1
	PPARGC1A
	GAS6
	CDH2
	MACF1
	NAA25
	SLC8A1
	HFE
	HSPB6
	COASY
	MTRR
	ARHGEF7
	FABP7
	ITM2B
	SLC9A6
	TFAM
	LTB
	PANK2
	TRIQK
	VLDLR
	HSPG2
	CSNK1E
	DNAJB1
	CTSB
	MFN2
	UGT1A1
	SPEN
	ITGB3
	NFIX
	MOAP1
	WAC
	UBE3A
	L3MBTL2
	SORL1
	SKIL
	MAP3K10
	OGDHL
	CDC42
	SP1
	RAD23B
	HSPA9
	RNF19A
	SLC25A38
	EPHA1
	KLF2
	PIK3CB
	CISD2
	NPEPPS
	CFL2
	GMFB
	PRUNE2
	TBPL1
	PSMD7
	FOXO3
	GDF11
	GPR17
	HMGCR
	KIF5A
	ERG
	HCN1
	TSC2
	CDK5R1
	SIGMAR1
	CORO1A
	NCSTN
	CFL1
	PLA2G15
	DPYSL3
	TLE1
	IGFBP2
	CYLD
	TSC22D3
	TERF1
	TBK1
	FGFR4
	AGRN
	SELENOP
	EPC2
	ADRB1
	AZI2
	CTSZ
	PLAUR
	GSTZ1
	CHD1
	NDFIP1
	AFF1
	PLG
	SRF
	PDP1
	CYP46A1
	SOS1
	GTDC1
	NCL
	EPHB2
	KALRN
	SLC33A1
	RHBDD1
	COQ2
	LMNA
	ATP9B
	DMD
	PIK3R3
	HNRNPC
	FOCAD
	FGF2
	ABLIM2
	RAPGEF6
	TGFB3
	ADI1
	SNX12
	CD47
	JUNB
	GZMB
	PKM
	CISH
	GSTM2
	NAV3
	MAP1A
	IGF1
	SGO1
	PIKFYVE
	CSF2RB
	HNRNPDL
	ODC1
	PITX2
	NTN1
	DHRS11
	FOSB
	PSIP1
	TXNIP
	FABP3
	TCN2
	GREM1
	IGFBP7
	PGRMC1
	SLC35A2
	NOTCH1
	PRKAA2
	CIP2A
	HMOX1
	CRP
	PIN1
	RAB3GAP1
	WNT5A
	GAB2
	GNA12
	SCG2
	SPECC1
	SH3GLB1
	PLA2G7
	LDLR
	TNFAIP1
	SEMA5A
	FKBP5
	TULP4
	SORCS3
	GRAP2
	AMOTL1
	ECD
	PRKACB
	PRDX1
	APBA1
	SEMA6A
	NLN
	GSKIP
	CTCF
	UNC5C
	PPP3CA
	APOA4
	MYH9
	KDR
	CDK5RAP2
	USP2
	HTRA1
	CELF2
	MSRB3
	FAM126A
	NEFL
	COL18A1
	IRS1
	AP2A2
	CYBB
	AMFR
	NCOA6
	ALS2
	ARRB1
	TOLLIP
	HNF4A
	SPHK2
	POU5F1
	PLEKHG5
	ACTR2
	CLMN
	DNM1L
	STUB1
	CTSD
	SOCS7
	TCP1
	IL1RAP
	SLC30A10
	MAP2K3
	LAMP2
	PLXNA3
	BPTF
	ITSN1
	TECPR2
	DHFR
	PLCB1
	TBP
	FOXO1
	SORBS2
	PTEN
	PDE4D
	HSPD1
	SRSF6
	GAD2
	IGF1R
	SLC31A1
	NDE1
	APH1B
	TTN
	LIG3
	RTN3
	CDK4
	MAT2A
	PPP2R1A
	SLC24A3
	PPP1CB
	ROCK2
	COMT
	TBC1D8
	SNX8
	SNAP25
	TARDBP
	TPK1
	RRAS
	CDKN1B
	MAPK9
	SH3PXD2A
	EPG5
	SRSF2
	ETFA
	CELF1
	TSPOAP1
	KIF1B
	RBL2
	VCAN
	UBASH3B
	MOK
	STK32B
	SMAD7
	ABCA1
	OGT
	TSC1
	FKBP1A
	MFF
	HEBP1
	PPP1CA
	IL18BP
	TMEM106B
	SREK1IP1
	UBE2Z
	POU2F1
	TAX1BP1
	UBXN4
	MEF2C
	OTC
	EEF1A1
	F2R
	ATRNL1
	BHLHE40
	EIF5
	URI1
	PCYT1A
	SLC11A2
	CBX5
	DGKQ
	MYCL
	NTN4
	TMEM59
	PPT1
	TRAF2
	CPT1A
	CD44
	ASAH1
	IGFBP3
	GPRC5B
	DNMBP
	MAPK14
	THOP1
	ETS2
	SGMS1
	SGK1
	SDF4
	ROCK1
	EEF2
	GSTT1
	PON2
	SHANK1
	PRDX4
	HNRNPK
	MADD
	UROD
	PREP
	LRPPRC
	SLC29A1
	FKBP4
	ADAMTS4
	PTPN11
	SOCS3
	GPR141
	P4HB
	PDIA6
	SLC7A5
	GABPA
	MAP2K2
	VDR
	LIN28B
	CHEK2
	ITPR3
	NOC3L
	ROPN1L
	NFIA
	DCAF7
	LIFR
	MGLL
	ATP6V1B2
	NTRK2
	SOCS6
	TNFSF11
	BCL2L2
	LUZP2
	STC1
	CCL2
	DGKZ
	NEU1
	RXRA
	PON3
	CDCA5
	HSD17B7
	RBMS3
	IGFBP1
	PER2
	FOXQ1
	STIP1
	WASF2
	H4C3
	ATF7IP
	SDC3
	YES1
	BRD4
	NPTN
	IRAK1
	ATF2
	FIS1
	MARK2
	TANK
	AHR
	MC1R
	CS
	F3
	ACACA
	AKT1
	PRKCB
	HNRNPA2B1
	CPLX2
	PPP4R3A
	NRGN
	NAV2
	IFNG
	MEF2A
	APOB
	ASCC2
	NDUFA5
	VPS26A
	PDGFRB
	ADAMTS2
	SGSH
	GGACT
	TRIB3
	KCTD2
	NANOG
	PELI1
	WNK1
	TREM2
	HMOX2
	PIK3R1
	ATXN2
	GAB1
	TOPORS
	PRKCA
	CD28
	GPR3
	CD274
	MAZ
	VSNL1
	PPIL1
	CHM
	ALDH7A1
	PVR
	FZD5
	EPHA4
	TTBK1
	NRF1
	FRMD6
	MAGT1
	ADAM9
	WASF1
	OGDH
	POLDIP2
	HTR1B
	SGCA
	PRKCD
	CDK9
	SYN2
	FHL2
	CXCL12
	SPAST
	STX8
	STIM2
	CD2AP
	MTHFD1
	DAPK1
	BDNF
	VPS35
	IDH2
	ST8SIA1
	PER3
	CST3
	ZBTB4
	RELA
	APP
	MARCKS
	GLS
	XBP1
	BACE1
	TGFBR2
	PPP3R1
	DIAPH1
	RASA1
	MCL1
	PSMD9
	BRD3
	VRK3
	CLUH
	NOS3
	LRP8
	SH2B3
	CENPK
	CCN2
	CRTC1
	GPER1
	RORA
	EPDR1
	APMAP
	COX10
	BAG5
	CD69
	GJA1
	ACAT1
	TAT
	SOD1
	MPI
	SEMA3A
	LRP6
	NR4A2
	FARP1
	TGFB2
	RPL15
	HSPH1
	ERN1
	NFKB1
	HSPB8
	BRCA1
	TGFBR1
	PDE5A
	MANF
	LGMN
	FBXW7
	SLC52A2
	VAMP1
	ABCC2
	CTBP1
	SLC30A1
	PLXNB1
	DIO2
	RAB27B
	ARNTL
	BSG
	TMED10
	PRKAA1
	CRK
	SLC2A1
	UNG
	GOLPH3
	TNRC6A
	EDNRA
	TRAM1
	AEBP1
	OTUB1
	JAM2
	TCF7L2
	UBQLN2
	GLUL
	NFIB
	CLOCK
	SLC24A2
	NACA
	SOX2
	CSNK1G3
	F11R
	XPR1
	SEPTIN8
	UBC
	SH3RF1
	CFLAR
	YAP1
	WDR41
	SETD2
	NXF1
	DLD
	KLHL20
	LIMS1
	NT5E
	BMI1
	CXCL11
	SLC30A4
	INSR
	GCA
	ITPR1
	MAPK10
	PNPLA2
	ADNP
	CHEK1
	PARVB
	CPN1
	JAG1
	AHI1
	SEZ6
	HP1BP3
	CAPG
	EBPL
	KLF4
	DNM2
	TOMM20
	MYC
	GAS7
	NOS1
	GBF1
	MSI2
	GSTM1
	GGA1
	NCS1
	NOL3
	EBF3
	EIF4A1
	ARHGEF15
	CASP8
	SPP1
	CSNK1G2
	IL2RB
	ALDH1L1
	MAP2K1
	ITGAV
	NACC1
	NPTXR
	IMMT
	SYNJ1
	SYT1
	ABCB6
	MAPK1
	PDLIM3
	BEST1
	HDLBP
	RAPGEF4
	ANK3
	STAT1
	OPA1
	BCAR1
	ARHGEF5
	EDN1
	RTN4
	PTBP2
	FYN
	IL1RL1
	RUNX1
	ABL1
	BMP4
	TCF4
	PRKCE
	CACUL1
	EEF2K
	MVP
	FASN
	CH25H
	CPOX
	NFE2L1
	CDR2
	NPM3
	EID1
	HMBS
	PTN
	TRPC4AP
	SEL1L
	NRXN1
	SEMA4D
	ACKR1
	KCNMA1
	ARAP2
	GART
	NAAA
	TGFB1
	HSPA5
	PCSK9
	TAB3
	RAB21
	IGF2R
	CR1L
	SRSF1
	RNF213
	MAP1B
	GRN
	SLC2A3
	HHIP
	CASP2
	CCND1
	DAXX
	PLP1
	PTGS2
	APPL1
	IPO9
	LAMP1
	NPC2
	CTSS
	PPARA
	ARHGAP20
	ZMYM3
	PSMD2
	BMS1
	LOXL1
	CDC42SE2
	CREB1
	SETX
	IFI27
	EHMT1
	RIDA
	SPPL2A
	SRR
	DYRK1A
	SLC6A2
	MAPKAP1
	ATP6V1H
	CINP
	SOAT1
	THRA
	F12
	LTBP2
	KIF21B
	AQP1
	SIRT1
	UBE2L3
	XIAP
	WASHC4
	RPS21
	TMEM119
	NPC1
	TMEFF2
	PITRM1
	SEPTIN2
	ELK3
	PTPRG
	JAK2
	MTCH2
	DUSP6
	TDP2
	TLE3
	CIT
	MAPK8IP3
	FNDC5
	SLC1A2
	CHN2
	LBR
	HECTD2
	ALAS1
	TLR3
	IGF2
	UQCRC1
	FMR1
	NUP153
	MYLIP
	E2F1
	UBP1
	SRRM2
	HOMER1
	GNAI1
	FAT1
	SNCA
	FTO
	NFATC3
	CSPG4
	MECP2
	BLOC1S3
	GABBR1
	ASPM
	SPAG9
	C1D
	MEF2D
	SRM
	SETD7
	DCX
	SRL
	ATG12
	AGFG2
	AKAP9
	CAMK4
	PPP2CA
	ECE1
	AQP4
	IDH1
	RYR3
	CDSN
	CFH
	ST13
	FLT1
	DST
	IL6
	TNC
	HYOU1
	KMT2A
	NUFIP2
	TRPC6
	DHCR24
	NR4A3
	UBTF
	CSE1L
	RGS4
	SNRNP70
	LPL
	TTPA
	SERPINF2
	CTNS
	PTPA
	PTPN13
	DLG1
	RAB31
	UBR4
	TET2
	APEX1
	NDRG2
	SIL1
	SYNPO
	PHF6
	HDAC2
	ITPR2
	ATF6
	BHLHB9
	SRSF3
	SAR1B
	SQSTM1
	LRIG3
	ALOX5
	CTNNB1
	HERC2
	MET
	MAP1LC3B
	HIP1
	RREB1
	CSF1R
	NRIP1
	DNAJC27
	ATG5
	PTPN1
	JUN
	SPTBN1
	CDKN1A
	EFNA5
	MAPK3
	DNAJA3
	CREBBP
	PIK3CA
	DLST
	GDF15
	SND1
	GHR
	LIPA
	BACH1
	INPPL1
	MAP3K5
	NEDD4
	MID1
	DHX40
	KIF11
	TRA2B
	AGPS
	IL16
	IREB2
	MTHFD1L
	CALR
	SLC16A1
	ITGAL
	SOD2
	SUOX
	HGS
	LAMC1
	DNM1
	ANXA5
	L1CAM
	ZFHX3
	PDCD4
	TNS3
	ADAM12
	PCLAF
	NFKB2
	CHL1
	PAK1
	HGF
	MICAL2
	BLMH
	CLN5
	PTPN4
	DCTN4
	RFC1
	HPGDS
	PDLIM7
	RGS2
	EGR1
	CALM3
	CNR1
	YY1
	WDR26
	NR2C2
	AOC3
	CAMK2A
	CHAF1B
	PLA2G4A
	ATP2B4
	CBFA2T2
	ATP7A
	NPM1
	UBQLN1
	EYA4
	DDR1
ALZHEIMER DISEASE 10	AQP4	2
	CSF1
Familial Alzheimer's disease of early onset	APP	5
	PSEN2
	BRCA2
	FOS
	CST3
ALZHEIMER DISEASE, SUSCEPTIBILITY TO	HFE	1
Familial Alzheimer Disease (FAD)	DDR1	122
	CDK5R1
	ACTB
	NCSTN
	SNCA
	TG
	IL1A
	IGF1R
	LAMC2
	TREM2
	MMUT
	RRAS
	PRKCA
	F2
	VSNL1
	CAMK4
	PRNP
	CAT
	RELN
	CYP46A1
	GSK3B
	BIN1
	SYNJ1
	IL6
	PLAU
	OGDH
	DHCR24
	PTGES3
	FGF2
	NOTCH3
	MPEG1
	MTHFD1
	BDNF
	CD2AP
	TTC3
	TSPAN6
	CST3
	ADI1
	NRXN3
	APP
	ADAM10
	MAPK8
	IGF1
	VIM
	BACE1
	PSEN2
	DPYSL2
	MED1
	PTS
	BRCA2
	MTHFR
	ITPR2
	ACKR1
	NOS3
	TGFB1
	NFIC
	LRP8
	TNF
	IGF2R
	CALM1
	PGRMC1
	CTNNB1
	NOTCH1
	CCND1
	MAP1LC3B
	SOD1
	HMOX1
	DAPK2
	MAP3K8
	PTGS2
	FOS
	IDUA
	TRPM7
	TPP1
	PPARA
	PKD1
	BRCA1
	HFE
	MAPK3
	CREBBP
	CREB1
	UBE2I
	PIK3CA
	EHMT1
	ITPR3
	ITM2B
	TFAM
	NFIA
	CASP6
	TMED10
	CTSB
	CCL2
	SOD2
	CASP3
	PYCR1
	NFIX
	VEGFA
	UTRN
	CDCA5
	NEFL
	RPS21
	AMFR
	SORL1
	NFIB
	EPHA1
	SDC3
	NCAM1
	PIK3CB
	DNM1L
	BCL2
	AKT1
	PRKCB
	CTSD
	ALG3
	IGF2
	INSR
	TIE1
	ITPR1
	NRGN
	UBQLN1
	SLC30A4
	MEF2A
Lewy Body Variant of Alzheimer Disease	SNCA	1
Alzheimer disease type 1	APP	3
	SOD1
	ETS2
ALZHEIMER DISEASE 4	PSEN2	1
Non-amnestic Alzheimer disease	TARDBP	1

### Sheet: Hippo_upregulated
Disease	Gene Symbol	Gene count
Familial Alzheimer Disease (FAD)	TNF	45
	PTGS2
	ITPR1
	TERF2IP
	TRPM7
	ADAMTS1
	DDR1
	PIK3CA
	CREB1
	ACTB
	NFIC
	ADAM10
	NFIA
	MAPK8
	BACE1
	NCAM1
	IGF2
	ESCO1
	DNM1L
	TTK
	EHMT1
	PRKCA
	UBE2I
	RAP1A
	PRNP
	IDE
	CREBBP
	AMFR
	BCL2
	INSR
	MMUT
	PIK3CB
	IGF1
	CHRNA7
	CALM1
	TFAM
	SLC30A4
	DPYSL2
	SYNJ1
	IGF2R
	PTK2B
	CCND1
	TPP1
	UBQLN1
	NFIB
Familial Alzheimer-like prion disease	PRNP	1
Alzheimer's Disease	TPX2	473
	ATP7A
	AKAP9
	MET
	PPP4R3A
	CACUL1
	PTPRC
	DEGS1
	PDIK1L
	CASZ1
	PPP2CA
	GNA12
	GSTZ1
	MYLIP
	SP4
	TOLLIP
	TWSG1
	IFI27
	PRNP
	COMT
	DLL1
	HSPA1B
	TFAM
	BCL6
	CASP2
	NCOA6
	PARK7
	ANGPT1
	RAF1
	P2RX4
	BACH1
	GLI3
	MARK2
	HMGCR
	ELK3
	NFIA
	PEMT
	PLEK
	RREB1
	NPTXR
	SBNO1
	SERPINE1
	IDE
	CACYBP
	RNF19A
	ABCA2
	TTN
	ACO2
	FLNA
	MSI2
	LIF
	ACSS2
	TMEM11
	ELOC
	CLK2
	GSKIP
	NRIP1
	TERF2IP
	ABCA1
	BRAP
	ZCCHC17
	REEP5
	FOXO1
	CTCF
	WDR26
	DNM1L
	HIP1
	SOCS4
	PTBP2
	MAP1A
	AFF1
	ATXN7L1
	AGRN
	MAPK1
	GRK5
	CHRNA7
	SPAG9
	IDH2
	NBEAL1
	TOPORS
	FYN
	PLEKHG5
	IGF2R
	UBR4
	PLCB1
	UBE2A
	RXRA
	DIO2
	SPTBN1
	TBP
	CLOCK
	PNO1
	ITSN1
	UBE2I
	RAP1A
	MDM4
	CALM2
	FAM126A
	MMUT
	HDAC4
	HP1BP3
	DNAJB1
	PELI1
	GRK2
	DMD
	PTGS2
	DUSP1
	CUX1
	RTL1
	STMN2
	TCF3
	RAB27B
	CS
	PDE5A
	STAM2
	ROCK2
	MYCL
	RAB21
	GNPAT
	ZBTB4
	SOS1
	AGO1
	REST
	TNRC6A
	NFATC2
	PDK1
	ARAP2
	ITPKB
	TGFB2
	CSNK2A1
	SOAT1
	SPEN
	JUN
	PIKFYVE
	CPE
	SLC30A4
	NEDD4
	CDC42SE2
	SORBS2
	ATP6V0D1
	TIA1
	PDCD1LG2
	PTGS1
	MICAL2
	BLVRA
	WWC1
	STIM2
	FNIP1
	LPL
	LRP6
	OLFM1
	CHM
	PTPRA
	ADNP
	UBC
	INSIG1
	NFATC3
	TCF7L2
	PFKFB3
	SQLE
	ZADH2
	ATXN1
	LNPEP
	MACF1
	EBF3
	BNIP3
	CNR1
	CDKN1B
	RCBTB1
	CHD1
	TNFRSF1B
	ADD3
	BCL3
	PIK3R3
	NAA25
	NR3C1
	PRKAA1
	DCAF7
	HECTD2
	TTBK2
	LAMP1
	PTPRG
	UBTF
	RUNX1
	MAP3K12
	IREB2
	HIF1A
	UBE3A
	USP10
	FMR1
	MAP2K1
	MAP2K3
	CLUH
	SOCS3
	NAV2
	HK1
	F3
	HNRNPDL
	HAGH
	CXCL12
	VAMP1
	HTRA2
	HSPA4
	SEMA3A
	MAF1
	CD28
	DEPTOR
	RBM3
	APC
	AMFR
	SCARB1
	NPTX1
	ESRRA
	TTPA
	PRKACB
	SLTM
	NUFIP2
	UBE2K
	CFL2
	LIFR
	TPP1
	DLG1
	DBN1
	RAPGEF6
	NOX4
	WNK1
	CELF2
	FRMD6
	RCOR1
	M6PR
	HERC2
	MAPKAP1
	STXBP1
	SKIL
	DNMT1
	ADARB1
	CYLD
	MCL1
	HNRNPA2B1
	DPYSL3
	LBR
	PRKAA2
	PTPN11
	FTH1
	PROS1
	AHR
	TFRC
	ATP2B4
	RORA
	GLS
	DEK
	SRRM2
	SRPK2
	EPHB2
	SETX
	BAK1
	APPL1
	ERBB2
	ADAM10
	RBBP6
	ATF7IP
	MFSD2A
	SLC16A7
	URI1
	LMTK2
	CTNS
	PKP4
	A1CF
	CD47
	TBK1
	OLIG2
	GULP1
	MEF2D
	JAM2
	CFLAR
	INSR
	SCRN1
	PIK3CB
	NOCT
	AR
	STAT1
	NFIB
	PTK2B
	SOCS1
	SNX3
	CDNF
	TBC1D8
	MAPK8
	PTPN4
	ITSN2
	SETD2
	NCKAP1
	ARHGAP24
	EZH2
	CRK
	IGFBP3
	EZR
	TCF4
	PTEN
	ANTXR1
	EDN1
	ATF6
	BCL2
	USO1
	SELENOP
	FAM20C
	SLC9A6
	IGF1
	FRMD4A
	KALRN
	DPYSL2
	SUOX
	TNF
	EPC2
	DDR1
	DTL
	NAMPT
	SOX2
	MGAT3
	AMOTL1
	RBMS3
	NDUFA6
	PRKAR1A
	CPOX
	MAT2A
	ACO1
	CD44
	G3BP1
	PURA
	UGCG
	KLHL20
	FRK
	SLC11A2
	SP1
	MTUS1
	RTN3
	UROD
	TBPL1
	INPPL1
	TSC1
	TGFB3
	DMXL1
	PABPN1
	MAPKAPK5
	HS3ST1
	GNE
	HSPA5
	GJA1
	RAPGEF4
	PTDSS1
	SPPL2A
	SRSF6
	SEMA4D
	SMAD2
	ARPP19
	HOMER1
	TIMP2
	ESCO1
	BCL2L11
	TET1
	KIF1B
	PRKCA
	WAC
	GSN
	SLC7A5
	ARHGEF7
	RNF165
	ABCG1
	EGFR
	SELENBP1
	TMEM106B
	EIF1
	CSE1L
	UBR1
	DCTN4
	MPZL1
	HSPB2
	KMT2A
	AGPS
	CD69
	TAB3
	USP14
	SGK3
	ITPR1
	TRPM7
	PIK3CA
	CREB1
	VCAN
	BACE1
	IRAK1
	NCAM1
	TOMM20
	IGF2
	RBM8A
	SLC38A10
	DST
	SRSF2
	CTNND1
	SPHK2
	PPP2R5E
	DYRK1A
	COX15
	PDE7B
	PRUNE2
	LAMP2
	UGT1A1
	CFAP97
	NFKB2
	ERN1
	ANK3
	UBQLN1
	SETD7
	SYNJ1
	ADAMTS1
	BPTF
	TGFBR2
	SNAP25
	BZW2
	CTDSP2
	NPC1
	ACTB
	AGT
	FAT1
	ZFHX3
	SOCS6
	SFPQ
	RNF146
	NTN1
	SRSF1
	CAST
	EHMT1
	HOOK3
	NPTN
	SLC24A3
	TET2
	MECP2
	CREBBP
	JUNB
	NUP98
	F2R
	DCTN6
	RAB11B
	LBH
	EP300
	CCND1
	TSPOAP1
	GGA3
	NFIC
	CDK5
	CDKN1A
	IL6ST
	TARDBP
	SNX27
	FZD4
	HSD17B10
	FOXO3
	DECR1
	RAB31
	CLCN3
	CD274
	POLDIP2
	PCNA
	GRN
	KIF21B
	EIF4G2
	CBX5
	ITGAV
	NQO2
	CALM1
	ATP6V1B2
	CELF1
	ADAM9
	TGFBR1
Non-amnestic Alzheimer disease	TARDBP	1
ALZHEIMER DISEASE, FAMILIAL, 1	ATF7IP	1
Alzheimer Disease, Early Onset	TNF	30
	ATP6V0D1
	IGF2R
	ADAMTS1
	CDK5
	ADAM10
	RCBTB1
	BACE1
	IGF2
	TRIM59
	TTK
	IGFBP3
	EHMT1
	TBK1
	PRNP
	INSR
	IDE
	AMFR
	BCL2
	TFAM
	IGF1
	ABCA2
	CALM1
	JUN
	CHRNA7
	SLC30A4
	AGPS
	DPYSL2
	TPP1
	UBQLN1
ALZHEIMER DISEASE 18	ADAM10	1
Prodromal Alzheimer's disease	SNAP25	2
	BACE1
ALZHEIMER DISEASE 2	PTPRA	1
Alzheimer Disease, Late Onset	PTK2B	49
	ADAMTS1
	ABCA1
	EBF3
	AKAP9
	SNAP25
	NPC1
	DNMT1
	TET1
	PTEN
	PRNP
	TMEM106B
	BCL2
	HECTD2
	COMT
	IGF1
	HSPA1B
	CHRNA7
	TFAM
	GLS
	GRK5
	FRMD4A
	SLC30A4
	AGPS
	DPYSL2
	TNF
	IGF2R
	HMGCR
	ADAM10
	WWC1
	BACE1
	LPL
	LRP6
	IGF2
	TARDBP
	PTPRA
	NISCH
	UBE2I
	TBK1
	DYRK1A
	IDE
	AMFR
	INSR
	GRN
	CALM1
	ATXN1
	ANK3
	TPP1
	UBQLN1
ALZHEIMER DISEASE 5	ITGAV	1
Dementia due to Alzheimer's disease (disorder)	TNF	3
	BACE1
	CLOCK
Alzheimer's Disease, Focal Onset	TNF	18
	IGF2R
	ADAMTS1
	BCL2
	PRNP
	IDE
	AMFR
	INSR
	ADAM10
	BACE1
	IGF1
	CALM1
	TFAM
	IGF2
	CHRNA7
	SLC30A4
	TPP1
	DPYSL2
Alzheimer disease, familial, type 3	TNF	27
	WNK1
	ABCA1
	TERF2IP
	PTGS2
	TGFBR2
	PIK3CA
	ADAM10
	TBC1D8
	MET
	BACE1
	CHD1
	PRKAR1A
	EZH2
	HSPA4
	RAP1A
	NR3C1
	IDE
	SP1
	BCL2
	GRN
	KIF21B
	PIK3CB
	EIF4G2
	IGF1
	HSPA1B
	KALRN

### Sheet: Hippo_downregulated
Disease	Gene Symbol	Gene count
Non-amnestic Alzheimer disease	TARDBP	1
Dementia due to Alzheimer's disease (disorder)	PSEN1	6
	CP
	SRF
	IL6
	SMUG1
	TFEB
Alzheimer Disease, Familial, 3, with Spastic Paraparesis and Unusual Plaques	PSEN1	1
ALZHEIMER DISEASE, FAMILIAL, 3, WITH UNUSUAL PLAQUES	PSEN1	1
Familial Alzheimer's disease of early onset	PSEN1	1
ALZHEIMER DISEASE, FAMILIAL, 3, WITH SPASTIC PARAPARESIS	PSEN1	1
ALZHEIMER DISEASE, FAMILIAL, 1	ATF7IP	1
ALZHEIMER DISEASE 5	GOLM1	1
Familial Alzheimer Disease (FAD)	CALM1	31
	PRNP
	CD2AP
	PKD1
	NOTCH1
	TPP1
	TFAM
	ITPR1
	PRKCA
	NFIB
	TTC3
	MAPK8
	PYCR1
	PPARG
	CREB1
	PSEN1
	DNM1L
	CHRNA7
	DAPK2
	PIK3CA
	SYNJ1
	ENO2
	IGF2R
	PLAU
	ITPR3
	INSR
	DPYSL2
	IL6
	CREBBP
	MTHFR
	PPARA
Alzheimer disease, familial, type 3	CHD1	22
	PSEN1
	PER3
	NR3C1
	PIK3CA
	TSPAN3
	VCAM1
	SPAST
	HSPA4
	SP1
	TGFBR2
	LIPA
	MET
	NCL
	APLP2
	IL6
	CIP2A
	SMUG1
	TLR2
	MTHFR
	TXN2
	TBC1D8
Alzheimer's Disease, Focal Onset	PRNP	13
	PSEN1
	CHRNA7
	CD2AP
	IGF2R
	TPP1
	PLAU
	TFAM
	INSR
	DPYSL2
	MTHFR
	CALM1
	PPARG
Familial Alzheimer-like prion disease	PRNP	1
ALZHEIMER DISEASE, FAMILIAL, WITH SPASTIC PARAPARESIS AND UNUSUAL PLAQUES	PSEN1	1
Alzheimer Disease, Familial, 3, with Spastic Paraparesis and Apraxia	PSEN1	1
Alzheimer Disease, Early Onset	PRNP	17
	PSEN1
	CHRNA7
	TCIRG1
	CD2AP
	TBK1
	IGF2R
	TPP1
	TFAM
	PLAU
	INSR
	DPYSL2
	SMUG1
	MTHFR
	RIN3
	CALM1
	PPARG
Alzheimer's Disease	JAG1	451
	AFF1
	TREM1
	XPR1
	ADAM17
	SRL
	TIA1
	FNIP1
	PDIK1L
	PDP1
	MTUS1
	MYCL
	SLC9A6
	RTN3
	SFPQ
	DNAJB1
	CTDSP2
	TNS3
	RET
	EID1
	FASN
	P2RX4
	INSR
	ERN1
	NEDD9
	ITGB3
	ATF6
	MARK2
	TBC1D8
	LRP6
	NPC2
	CDK4
	CRTC1
	TCIRG1
	PER3
	DCX
	FOXO3
	INPPL1
	HNRNPK
	NR5A1
	SMUG1
	MAFF
	TGFB3
	PLXNA2
	MCL1
	SPAG9
	NPTN
	IMMT
	TFRC
	RORA
	CLUH
	LOXL1
	SEMA6A
	DPYSL3
	SOS2
	MAPK7
	SFRP1
	IKBKB
	PLK1
	SH2B1
	SRSF1
	TTN
	SORCS2
	GPRC5B
	PON2
	NBEAL1
	MEGF10
	SH3PXD2A
	PIK3R1
	PPT1
	CASP2
	PPIF
	TLR2
	ZMYM2
	BRD4
	RPS6KB1
	STIM2
	RBBP6
	STXBP1
	PLCB1
	RNF213
	BID
	PLAU
	GFRA1
	E2F1
	DPYSL2
	ZFHX3
	LRP10
	PRNP
	TMEM106B
	PTBP2
	FOXO1
	GLS
	BBC3
	PRRX1
	DYM
	SNX3
	KAT5
	ITSN1
	GRK5
	TPP1
	KIF1B
	DNAJC5
	HYOU1
	EYA4
	NCL
	NFIB
	TFEB
	NRIP1
	TXN2
	KMT2A
	DAPK2
	EIF2S2
	IGF2R
	HOOK3
	ITPR3
	TSC2
	TRIM27
	ADAMTS10
	THRA
	DLG1
	CHD1
	MAP3K12
	RPA1
	ZADH2
	UBR1
	NRBF2
	GRB2
	ATG4C
	TBPL1
	GNPAT
	IFNAR1
	TBP
	SPAST
	PRKCA
	APPL1
	DNMT1
	MAPKAP1
	MAPK14
	CD28
	DNM1L
	PPIG
	CIT
	CXCL1
	PELI1
	MARCKS
	NAA25
	CD47
	VCAN
	TBK1
	DBN1
	GLI3
	EPHA4
	NQO2
	ABL1
	UBASH3B
	CD2AP
	JAK2
	PIEZO1
	CISD2
	AP2A2
	MDM4
	LDLR
	RTN4
	NR2C2
	PLEK
	DROSHA
	MAP2K3
	CAMK2A
	CSNK1E
	WARS2
	SGK1
	CDC42
	APLP2
	KIDINS220
	TXNRD1
	ADNP
	STXBP3
	SBNO1
	PDK1
	SLC11A2
	GAB1
	NPEPPS
	FBXW7
	SRF
	AGO1
	MECP2
	FRK
	COL12A1
	PLA2G6
	DDAH1
	PPP1R9B
	CHRNA7
	NKAIN3
	CFAP97
	SYNPO
	ANK1
	TGFBR2
	SMIM20
	MYLIP
	SEPTIN8
	TUBA4A
	VEGFC
	EIF2AK2
	UBR4
	ZMYM3
	UGCG
	PDGFRB
	SLC24A3
	SPPL2A
	TOPORS
	BLM
	TXNIP
	TFIP11
	ATF7IP
	ATXN3
	NLN
	TGFBR1
	CDKN1A
	SLIT2
	MAOA
	SYNJ1
	DIO2
	AMOTL1
	PDE7B
	FZD5
	KLHL20
	CAST
	NACA
	ANTXR1
	PKP4
	PPARA
	ATP9B
	AIM2
	PTEN
	TSPAN3
	UBR5
	PDE7A
	PRDX2
	APBB2
	PHF14
	CACUL1
	PHF6
	FOXQ1
	SPEN
	IFITM3
	AGRN
	CP
	SPTBN1
	EP300
	RUNX1
	PRUNE2
	PPP2CA
	GSTO1
	CCNE2
	NFE2L2
	UBXN4
	IRAK1
	ATP2B4
	NR2F6
	TFAM
	SYNE1
	ROCK2
	ATRNL1
	EIF5
	GPC6
	PIK3CA
	SETD7
	FOSB
	SARDH
	AHR
	MET
	CREBBP
	NAV2
	NEUROD6
	SGK3
	SETX
	APC2
	MAPK1
	SLC33A1
	NR3C1
	ACSL6
	BAG2
	TMEM175
	RAB3A
	PGPEP1
	MAP2K4
	SNX12
	CALM3
	LIPA
	GNPDA2
	SH2B3
	PLD1
	PPARG
	SMAD1
	GFER
	HPCA
	FLNB
	SOCS6
	FYN
	MAP1A
	MTHFR
	IL1R1
	AIMP2
	TDP2
	GPR39
	SLC40A1
	DST
	ATXN1
	FZD3
	RNF146
	ANPEP
	SGMS1
	FAT1
	CHCHD2
	SEMA4D
	LAMC1
	ST6GAL1
	BHLHE40
	LMNB1
	MAGT1
	ARVCF
	HSPG2
	IREB2
	GDF11
	CUX1
	ENO2
	EFHD2
	STAM2
	UBE3A
	MSI2
	PPIL2
	SOS1
	AKAP5
	LIFR
	NACC1
	FTO
	MAP3K7
	NOTCH1
	CAPN2
	BPTF
	TET1
	ACACA
	SEPTIN2
	GOLM1
	TAB3
	TFCP2
	LMTK2
	DNM1
	CREB1
	ADAM19
	OPA1
	ANGPT1
	MFN2
	KHDRBS1
	COL18A1
	PAFAH1B2
	G3BP1
	RNF19A
	CNR1
	TERF2
	KDM4A
	FAM126A
	SLC38A10
	CACYBP
	UNC5C
	SH3RF1
	FGFR1
	LPL
	HSPA4
	KIF11
	HMGB1
	BAK1
	TCF4
	SYVN1
	EDEM2
	RIDA
	WASF2
	EBF3
	SREK1IP1
	NUP153
	CSNK2A1
	RFC1
	TOMM20
	HNRNPA2B1
	OGT
	STMN2
	AKAP9
	WASHC4
	CSNK1G3
	SEMA3A
	HECW2
	CALM1
	TARDBP
	VCAM1
	SP1
	ITPR1
	PLK2
	SPECC1
	LRIG3
	ARHGEF7
	CIP2A
	NCAPH2
	MAPK8
	SIRT1
	EGFR
	PSEN1
	CLCN3
	NFATC3
	GPR20
	CTNND1
	UBQLN2
	PIKFYVE
	HNRNPDL
	OGA
	SOCS4
	CCDC134
	SCARB2
	HERC2
	EPDR1
	SREK1
	TSC1
	CDK18
	RIN3
	AAK1
	APC
	PURA
	PRPF6
	JAM2
	CD44
	NDUFB8
	LBH
	NFE2L1
	MID1
	HSD17B7
	NPTX1
	PTPN4
	SETD2
	GAB2
	JAG2
	XIAP
	ANGPTL2
	SLC7A11
	NAV3
	SQSTM1
	NPC1
	HIP1
	IL6
	CLK1
	PPP2R5E
	VDAC1
Alzheimer Disease, Late Onset	CALM1	59
	APC2
	XPR1
	TARDBP
	PON2
	GRB2
	PTEN
	SGPL1
	SH3PXD2A
	TET1
	PIK3R1
	PAFAH1B1
	JCAD
	DNMT1
	APBB2
	CALM3
	TLR2
	SIRT1
	TFCP2
	PPARG
	PLA2G6
	PSEN1
	CHRNA7
	MFN2
	IPMK
	TBK1
	ANK1
	PLAU
	INSR
	DPYSL2
	NEDD9
	GSTO1
	MTHFR
	TMEM106B
	LRP6
	IP6K3
	PRNP
	GLS
	NISCH
	UNC5C
	CD2AP
	LPL
	KAT5
	GRK5
	KIF11
	TPP1
	TFAM
	ATXN1
	EBF3
	AP2A2
	LDLR
	GAB2
	JAG2
	MAOA
	IGF2R
	AKAP9
	NPC1
	IL6
	PPARA
ALZHEIMER DISEASE 2	PSEN1	2
	ADAM17
