## Supplementary material for "MiR-7a-Klf4 axis as a regulator and therapeutic target of neuroinflammation and ferroptosis in Alzheimer’s disease": Suplementary Table 7_miEAA_database_disease_association.xlsx

### Sheet: ReadMe
ReadMe	Current Page
Cortex_upregulated	Disease association of AD vs WT Cortex Upregulated miRNA using miEAA Database which internally use miRWalk and MNDR database
Cortex_Downregulated	Disease association of AD vs WT Cortex Downregulated miRNA using miEAA Database which internally use miRWalk and MNDR database
Hippo_upregulated	Disease association of AD vs WT HippoCampus Upregulated miRNA using miEAA Database which internally use miRWalk and MNDR database
Hippo_Downregulated	Disease association of AD vs WT HippoCampus Downregulated miRNA using miEAA Database which internally use miRWalk and MNDR database

### Sheet: Cortex_upregulated
mmu-miR-218-5p		cutoff:
mmu-let-7f-5p		Significance level: 1
mmu-miR-7b-5p		Minimum required hits per sub-category: 2
mmu-let-7a-5p
mmu-miR-7a-5p
miRWalk database
No significant results found for the given input
MNDR database
Category	Subcategory	Enrichment	P-value	P-adjusted	Q-value	Expected	Observed	miRNAs/precursors
Diseases (MNDR)	Toxoplasmosis, Cerebral	over-represented	0.0031876	0.0695502	0.0695502	0.0936768	2	mmu-let-7f-5p; mmu-let-7a-5p
Diseases (MNDR)	cerebrovascular disease	over-represented	0.0066097	0.0695502	0.0695502	0.13466	2	mmu-let-7f-5p; mmu-let-7a-5p
Diseases (MNDR)	Cardiovascular Diseases	over-represented	0.0078004	0.0695502	0.0695502	0.14637	2	mmu-let-7f-5p; mmu-let-7a-5p
Diseases (MNDR)	Liver Neoplasms	over-represented	0.0084303	0.0695502	0.0695502	0.152225	2	mmu-let-7f-5p; mmu-let-7a-5p
Diseases (MNDR)	Seizures	over-represented	0.013408	0.0740795	0.0740795	1.20609	4	mmu-miR-218-5p; mmu-let-7f-5p; mmu-let-7a-5p; mmu-miR-7a-5p
Diseases (MNDR)	neurogenic bladder	over-represented	0.013469	0.0740795	0.0740795	0.193208	2	mmu-let-7f-5p; mmu-let-7a-5p
Diseases (MNDR)	Parkinsons disease	over-represented	0.0214946	0.0861784	0.0861784	0.245902	2	mmu-let-7f-5p; mmu-miR-7a-5p
Diseases (MNDR)	Brain Injury, Chronic	over-represented	0.0235032	0.0861784	0.0861784	0.257611	2	mmu-let-7f-5p; mmu-let-7a-5p
Diseases (MNDR)	Rett syndrome	over-represented	0.0284233	0.0870012	0.0870012	2.45902	5	mmu-miR-218-5p; mmu-let-7f-5p; mmu-miR-7b-5p; mmu-let-7a-5p; mmu-miR-7a-5p
Diseases (MNDR)	Hyperalgesia	over-represented	0.0463404	0.116966	0.116966	0.368852	2	mmu-let-7f-5p; mmu-let-7a-5p

### Sheet: Cortex_downregulated
mmu-miR-696		cutoff:
mmu-miR-302b-3p		Significance level: 1
mmu-miR-151-3p		Minimum required hits per sub-category: 2
mmu-miR-34a-5p
mmu-miR-219a-5p
mmu-miR-129-5p
mmu-miR-322-5p
mmu-miR-338-3p
mmu-miR-378a-3p
mmu-miR-181c-5p
mmu-miR-125a-3p
mmu-miR-106a-5p
mmu-miR-181a-5p
mmu-miR-17-5p
miRWalk database
Category	Subcategory	Enrichment	P-value	P-adjusted	Q-value	Expected	Observed	miRNAs/precursors
Diseases (miRWalk)	Neoplasms	over-represented	0.0748879	0.149924	0.149924	1.28155	3	mmu-miR-378a-3p; mmu-miR-106a-5p; mmu-miR-17-5p
MNDR database
Category	Subcategory	Enrichment	P-value	P-adjusted	Q-value	Expected	Observed	miRNAs/precursors
Diseases (MNDR)	medulloblastoma	over-represented	9.63e-7	8.47e-5	8.47e-5	2.63349	11	mmu-miR-151-3p; mmu-miR-34a-5p; mmu-miR-219a-5p; mmu-miR-129-5p; mmu-miR-338-3p; mmu-miR-378a-3p; mmu-miR-181c-5p; mmu-miR-125a-3p; mmu-miR-106a-5p; mmu-miR-181a-5p; mmu-miR-17-5p
Diseases (MNDR)	West Nile fever	over-represented	1.97e-5	8.66e-4	8.66e-4	2.05504	9	mmu-miR-302b-3p; mmu-miR-151-3p; mmu-miR-219a-5p; mmu-miR-129-5p; mmu-miR-322-5p; mmu-miR-378a-3p; mmu-miR-181c-5p; mmu-miR-125a-3p; mmu-miR-106a-5p
Diseases (MNDR)	Presbycusis	over-represented	2.20e-4	0.0061184	0.0061184	0.137002	3	mmu-miR-34a-5p; mmu-miR-181c-5p; mmu-miR-181a-5p
Diseases (MNDR)	Meningitis, Escherichia coli	over-represented	3.43e-4	0.0061184	0.0061184	0.380562	4	mmu-miR-322-5p; mmu-miR-181c-5p; mmu-miR-106a-5p; mmu-miR-17-5p
Diseases (MNDR)	relapsing-remitting multiple sclerosis	over-represented	3.48e-4	0.0061184	0.0061184	2.20726	8	mmu-miR-302b-3p; mmu-miR-151-3p; mmu-miR-322-5p; mmu-miR-338-3p; mmu-miR-181c-5p; mmu-miR-106a-5p; mmu-miR-181a-5p; mmu-miR-17-5p
Diseases (MNDR)	Peripheral Nerve Injuries	over-represented	5.39e-4	0.0079037	0.0079037	2.34426	8	mmu-miR-151-3p; mmu-miR-34a-5p; mmu-miR-322-5p; mmu-miR-338-3p; mmu-miR-378a-3p; mmu-miR-181c-5p; mmu-miR-181a-5p; mmu-miR-17-5p
Diseases (MNDR)	Lesch-Nyhan syndrome	over-represented	0.0020867	0.0262327	0.0262327	0.0761124	2	mmu-miR-106a-5p; mmu-miR-17-5p
Diseases (MNDR)	Multiple Sclerosis, Chronic Progressive	over-represented	0.0033596	0.0281772	0.0281772	1.6897	6	mmu-miR-151-3p; mmu-miR-338-3p; mmu-miR-181c-5p; mmu-miR-106a-5p; mmu-miR-181a-5p; mmu-miR-17-5p
Diseases (MNDR)	Encephalomyelitis, Autoimmune, Experimental	over-represented	0.0035221	0.0281772	0.0281772	1.70492	6	mmu-miR-151-3p; mmu-miR-338-3p; mmu-miR-181c-5p; mmu-miR-106a-5p; mmu-miR-181a-5p; mmu-miR-17-5p
Diseases (MNDR)	acute disseminated encephalomyelitis	over-represented	0.0035221	0.0281772	0.0281772	1.70492	6	mmu-miR-151-3p; mmu-miR-338-3p; mmu-miR-181c-5p; mmu-miR-106a-5p; mmu-miR-181a-5p; mmu-miR-17-5p
Diseases (MNDR)	encephalomyelitis	over-represented	0.0035221	0.0281772	0.0281772	1.70492	6	mmu-miR-151-3p; mmu-miR-338-3p; mmu-miR-181c-5p; mmu-miR-106a-5p; mmu-miR-181a-5p; mmu-miR-17-5p
Diseases (MNDR)	Seizures	over-represented	0.0041652	0.0305452	0.0305452	3.13583	8	mmu-miR-34a-5p; mmu-miR-219a-5p; mmu-miR-129-5p; mmu-miR-338-3p; mmu-miR-378a-3p; mmu-miR-181c-5p; mmu-miR-106a-5p; mmu-miR-181a-5p
Diseases (MNDR)	Myotonic Dystrophy	over-represented	0.0071326	0.0456155	0.0456155	0.837237	4	mmu-miR-322-5p; mmu-miR-181c-5p; mmu-miR-181a-5p; mmu-miR-17-5p
Diseases (MNDR)	osteoporosis	over-represented	0.007257	0.0456155	0.0456155	0.137002	2	mmu-miR-34a-5p; mmu-miR-17-5p
Diseases (MNDR)	Epilepsia Partialis Continua	over-represented	0.0089396	0.0461924	0.0461924	2.74005	7	mmu-miR-34a-5p; mmu-miR-219a-5p; mmu-miR-129-5p; mmu-miR-378a-3p; mmu-miR-181c-5p; mmu-miR-181a-5p; mmu-miR-17-5p
Diseases (MNDR)	Embryo Implantation, Delayed	over-represented	0.0089933	0.0461924	0.0461924	0.152225	2	mmu-miR-181c-5p; mmu-miR-181a-5p
Diseases (MNDR)	Uterine Cervical Neoplasms	over-represented	0.0108974	0.0461924	0.0461924	0.167447	2	mmu-miR-181c-5p; mmu-miR-181a-5p
Diseases (MNDR)	breast cancer	over-represented	0.0115522	0.0461924	0.0461924	0.502342	3	mmu-miR-302b-3p; mmu-miR-181a-5p; mmu-miR-17-5p
Diseases (MNDR)	Stroke	over-represented	0.0129645	0.0461924	0.0461924	0.18267	2	mmu-miR-181c-5p; mmu-miR-181a-5p
Diseases (MNDR)	Non-alcoholic Fatty Liver Disease	over-represented	0.0175697	0.0498753	0.0498753	0.213115	2	mmu-miR-34a-5p; mmu-miR-17-5p
Diseases (MNDR)	Sepsis	over-represented	0.0175697	0.0498753	0.0498753	0.213115	2	mmu-miR-181c-5p; mmu-miR-181a-5p
Diseases (MNDR)	Arrhythmias, Cardiac	over-represented	0.0200987	0.0535965	0.0535965	0.228337	2	mmu-miR-106a-5p; mmu-miR-17-5p
Diseases (MNDR)	cardiomyopathy	over-represented	0.0200987	0.0535965	0.0535965	0.228337	2	mmu-miR-106a-5p; mmu-miR-17-5p
Diseases (MNDR)	colorectal cancer	over-represented	0.0227729	0.0589416	0.0589416	0.24356	2	mmu-miR-34a-5p; mmu-miR-17-5p
Diseases (MNDR)	amyotrophic lateral sclerosis	over-represented	0.0244165	0.0613901	0.0613901	6.01288	10	mmu-miR-151-3p; mmu-miR-34a-5p; mmu-miR-219a-5p; mmu-miR-129-5p; mmu-miR-338-3p; mmu-miR-181c-5p; mmu-miR-125a-3p; mmu-miR-106a-5p; mmu-miR-181a-5p; mmu-miR-17-5p
Diseases (MNDR)	Alzheimers disease	over-represented	0.0253439	0.0619518	0.0619518	2.52693	6	mmu-miR-151-3p; mmu-miR-34a-5p; mmu-miR-219a-5p; mmu-miR-338-3p; mmu-miR-181c-5p; mmu-miR-181a-5p
Diseases (MNDR)	Heart Failure	over-represented	0.0348361	0.0729899	0.0729899	0.30445	2	mmu-miR-106a-5p; mmu-miR-17-5p
Diseases (MNDR)	diabetic neuropathy	over-represented	0.0348361	0.0729899	0.0729899	0.30445	2	mmu-miR-34a-5p; mmu-miR-338-3p
Diseases (MNDR)	sensorineural hearing loss	over-represented	0.0371716	0.0760721	0.0760721	2.00937	5	mmu-miR-34a-5p; mmu-miR-338-3p; mmu-miR-181c-5p; mmu-miR-181a-5p; mmu-miR-17-5p
Diseases (MNDR)	Encephalomyelitis, Venezuelan Equine	over-represented	0.0456111	0.0836203	0.0836204	0.837237	3	mmu-miR-129-5p; mmu-miR-322-5p; mmu-miR-181a-5p
Diseases (MNDR)	Cardiomegaly	over-represented	0.0488926	0.0878071	0.0878071	0.36534	2	mmu-miR-106a-5p; mmu-miR-17-5p

### Sheet: Hippo_upregulated
mmu-miR-19a-3p			cutoff:
mmu-miR-433-3p			Significance level: 1
mmu-miR-409-5p			Minimum required hits per sub-category: 2
mmu-miR-301a-3p
miRWalk database
No significant results found for the given input
MNDR database
Category	Subcategory	Enrichment	P-value	P-adjusted	Q-value	Expected	Observed	miRNAs/precursors
Diseases (MNDR)	Multiple Sclerosis, Chronic Progressive	over-represented	2.72e-4	0.0023283	0.0023283	0.519906	4	mmu-miR-19a-3p; mmu-miR-433-3p; mmu-miR-409-5p; mmu-miR-301a-3p
Diseases (MNDR)	Encephalomyelitis, Autoimmune, Experimental	over-represented	2.82e-4	0.0023283	0.0023283	0.52459	4	mmu-miR-19a-3p; mmu-miR-433-3p; mmu-miR-409-5p; mmu-miR-301a-3p
Diseases (MNDR)	acute disseminated encephalomyelitis	over-represented	2.82e-4	0.0023283	0.0023283	0.52459	4	mmu-miR-19a-3p; mmu-miR-433-3p; mmu-miR-409-5p; mmu-miR-301a-3p
Diseases (MNDR)	encephalomyelitis	over-represented	2.82e-4	0.0023283	0.0023283	0.52459	4	mmu-miR-19a-3p; mmu-miR-433-3p; mmu-miR-409-5p; mmu-miR-301a-3p
Diseases (MNDR)	relapsing-remitting multiple sclerosis	over-represented	8.03e-4	0.0052981	0.0052981	0.679157	4	mmu-miR-19a-3p; mmu-miR-433-3p; mmu-miR-409-5p; mmu-miR-301a-3p
Diseases (MNDR)	medulloblastoma	over-represented	0.02788	0.092004	0.092004	0.810304	3	mmu-miR-19a-3p; mmu-miR-433-3p; mmu-miR-301a-3p
Diseases (MNDR)	Epilepsia Partialis Continua	over-represented	0.0311964	0.0935892	0.0935892	0.843091	3	mmu-miR-19a-3p; mmu-miR-433-3p; mmu-miR-409-5p
Diseases (MNDR)	Down syndrome	over-represented	0.0376329	0.0955297	0.0955297	0.337237	2	mmu-miR-19a-3p; mmu-miR-301a-3p
Diseases (MNDR)	Seizures	over-represented	0.0455887	0.104409	0.104409	0.964871	3	mmu-miR-433-3p; mmu-miR-409-5p; mmu-miR-301a-3p

### Sheet: Hippo_downregulated
mmu-miR-128-3p				cutoff:
mmu-miR-764-3p				Significance level: 1
mmu-miR-330-5p				Minimum required hits per sub-category: 2
mmu-miR-486a-5p
miRWalk database
No significant results found for the given input
MNDR database
Category	Subcategory	Enrichment	P-value	P-adjusted	Q-value	Expected	Observed	miRNAs/precursors
Diseases (MNDR)	Alzheimers disease	over-represented	0.0072375	0.0723751	0.0723751	0.583138	3	mmu-miR-128-3p; mmu-miR-330-5p; mmu-miR-486a-5p
Diseases (MNDR)	Down syndrome	over-represented	0.0198995	0.0898024	0.0898024	0.252927	2	mmu-miR-128-3p; mmu-miR-486a-5p
