## Supplementary material for "MiR-7a-Klf4 axis as a regulator and therapeutic target of neuroinflammation and ferroptosis in Alzheimer’s disease": Suplementary Table 8_MNDR_disease_association.xlsx

### Sheet: ReadMe
ReadMe	Current Page
Cortex_upregulated	Disease association of AD vs WT Cortex Upregulated miRNA's target genes using MNDR Database
Cortex_Downregulated	Disease association of AD vs WT Cortex Downregulated miRNA's target genes using MNDR Database
Hippo_upregulated	Disease association of AD vs WT HippoCampus Upregulated miRNA's target genes using MNDR Database
Hippo_Downregulated	Disease association of AD vs WT HippoCampus Downregulated miRNA's target genes using MNDR Database

### Sheet: Cortex_upregulated
RDID	specise	RNA Symbol	RNA Type	Disease Name	DO ID	MeSH ID	KEGG disease ID	PMID	score
RD-E-m-00304705	Mus musculus	arpc1b	mRNA	Alzheimer Disease	DOID:10652	D000544	#N/A	34093124	0.328976
RD-E-m-00322058	Mus musculus	tspan2	mRNA	Alzheimer Disease	DOID:10652	D000544	#N/A	34093124	0.328976
RD-E-m-00307203	Mus musculus	col1a2	mRNA	Alzheimer Disease	DOID:10652	D000544	#N/A	34093124	0.328976
RD-E-m-00320188	Mus musculus	soga1	mRNA	Alzheimer Disease	DOID:10652	D000544	#N/A	34093124	0.328976
RD-E-m-00322571	Mus musculus	vcan	mRNA	Alzheimer Disease	DOID:10652	D000544	#N/A	34093124	0.328976
RD-E-m-00308347	Mus musculus	dnmt3a	mRNA	Alzheimer Disease	DOID:10652	D000544	#N/A	34093124	0.328976
RD-E-m-00322097	Mus musculus	ttc28	mRNA	Alzheimer Disease	DOID:10652	D000544	#N/A	34093124	0.328976
RD-E-m-00305068	Mus musculus	bace1	mRNA	Alzheimer Disease	DOID:10652	D000544	#N/A	32069773	0.99998
RD-E-m-00305069	Mus musculus	bace1	mRNA	Alzheimer Disease	DOID:10652	D000544	#N/A	33774866	0.99998
RD-E-m-00310683	Mus musculus	gpr17	mRNA	Alzheimer Disease	DOID:10652	D000544	#N/A	34093124	0.328976
RD-E-m-00311241	Mus musculus	hipk2	mRNA	Alzheimer Disease	DOID:10652	D000544	#N/A	34093124	0.328976
RD-E-m-00311613	Mus musculus	ide	mRNA	Alzheimer Disease	DOID:10652	D000544	#N/A	34093124	0.328976
RD-E-m-00308437	Mus musculus	draxin	mRNA	Alzheimer Disease	DOID:10652	D000544	#N/A	34093124	0.328976
RD-E-m-00311449	Mus musculus	hr	mRNA	Alzheimer Disease	DOID:10652	D000544	#N/A	34093124	0.328976
RD-E-m-00316688	Mus musculus	pdlim2	mRNA	Alzheimer Disease	DOID:10652	D000544	#N/A	34093124	0.328976
RD-E-m-00321983	Mus musculus	trp53inp2	mRNA	Alzheimer Disease	DOID:10652	D000544	#N/A	34093124	0.328976
RD-E-m-00322345	Mus musculus	ucp2	mRNA	Alzheimer Disease	DOID:10652	D000544	#N/A	34093124	0.328976
RD-E-m-00303965	Mus musculus	adipor2	mRNA	Alzheimer Disease	DOID:10652	D000544	#N/A	34093124	0.328976
RD-E-m-00310084	Mus musculus	fzd4	mRNA	Alzheimer Disease	DOID:10652	D000544	#N/A	34093124	0.328976
RD-E-m-00314074	Mus musculus	mfsd2a	mRNA	Alzheimer Disease	DOID:10652	D000544	#N/A	34093124	0.328976
RD-E-m-00320032	Mus musculus	smim3	mRNA	Alzheimer Disease	DOID:10652	D000544	#N/A	34093124	0.328976

### Sheet: Cortex_Downregulated
RDID	specise	RNA Symbol	RNA Type	Disease Name	DO ID	MeSH ID	KEGG disease ID	PMID	score
RD-E-m-00311088	Mus musculus	hbb-bs	mRNA	Alzheimer Disease	DOID:10652	D000544	#N/A	34093124	0.328976
RD-E-m-00304705	Mus musculus	arpc1b	mRNA	Alzheimer Disease	DOID:10652	D000544	#N/A	34093124	0.328976
RD-E-m-00322058	Mus musculus	tspan2	mRNA	Alzheimer Disease	DOID:10652	D000544	#N/A	34093124	0.328976
RD-E-m-00317376	Mus musculus	postn	mRNA	Alzheimer Disease	DOID:10652	D000544	#N/A	34093124	0.328976
RD-E-m-00308907	Mus musculus	enpp6	mRNA	Alzheimer Disease	DOID:10652	D000544	#N/A	34093124	0.328976
RD-E-m-00320188	Mus musculus	soga1	mRNA	Alzheimer Disease	DOID:10652	D000544	#N/A	34093124	0.328976
RD-E-m-00322571	Mus musculus	vcan	mRNA	Alzheimer Disease	DOID:10652	D000544	#N/A	34093124	0.328976
RD-E-m-00307094	Mus musculus	cnksr3	mRNA	Alzheimer Disease	DOID:10652	D000544	#N/A	34093124	0.328976
RD-E-m-00307979	Mus musculus	dcx	mRNA	Alzheimer Disease	DOID:10652	D000544	#N/A	34093124	0.328976
RD-E-m-00308347	Mus musculus	dnmt3a	mRNA	Alzheimer Disease	DOID:10652	D000544	#N/A	34093124	0.328976
RD-E-m-00304158	Mus musculus	alas2	mRNA	Alzheimer Disease	DOID:10652	D000544	#N/A	34093124	0.328976
RD-E-m-00316706	Mus musculus	pdzd2	mRNA	Alzheimer Disease	DOID:10652	D000544	#N/A	34093124	0.328976
RD-E-m-00322097	Mus musculus	ttc28	mRNA	Alzheimer Disease	DOID:10652	D000544	#N/A	34093124	0.328976
RD-E-m-00305068	Mus musculus	bace1	mRNA	Alzheimer Disease	DOID:10652	D000544	#N/A	32069773	0.99998
RD-E-m-00305069	Mus musculus	bace1	mRNA	Alzheimer Disease	DOID:10652	D000544	#N/A	33774866	0.99998
RD-E-m-00312984	Mus musculus	ldlrap1	mRNA	Alzheimer Disease	DOID:10652	D000544	#N/A	34093124	0.328976
RD-E-m-00310683	Mus musculus	gpr17	mRNA	Alzheimer Disease	DOID:10652	D000544	#N/A	34093124	0.328976
RD-E-m-00311241	Mus musculus	hipk2	mRNA	Alzheimer Disease	DOID:10652	D000544	#N/A	34093124	0.328976
RD-E-m-00323127	Mus musculus	zfp57	mRNA	Alzheimer Disease	DOID:10652	D000544	#N/A	34093124	0.328976
RD-E-m-00304505	Mus musculus	app	mRNA	Alzheimer Disease	DOID:10652	D000544	#N/A	32069773	0.90146
RD-E-m-00304506	Mus musculus	app	mRNA	Alzheimer Disease	DOID:10652	D000544	#N/A	34093124	0.90146
RD-E-m-00313017	Mus musculus	lfng	mRNA	Alzheimer Disease	DOID:10652	D000544	#N/A	34093124	0.328976
RD-E-m-00311449	Mus musculus	hr	mRNA	Alzheimer Disease	DOID:10652	D000544	#N/A	34093124	0.328976
RD-E-m-00317642	Mus musculus	prnp	mRNA	Alzheimer Disease	DOID:10652	D000544	#N/A	34093124	0.328976
RD-E-m-00317135	Mus musculus	plekha1	mRNA	Alzheimer Disease	DOID:10652	D000544	#N/A	34093124	0.328976
RD-E-m-00314405	Mus musculus	mrpl40	mRNA	Alzheimer Disease	DOID:10652	D000544	#N/A	32169802	0.694506
RD-E-m-00305297	Mus musculus	bmp4	mRNA	Alzheimer Disease	DOID:10652	D000544	#N/A	34093124	0.328976
RD-E-m-00320718	Mus musculus	sult1a1	mRNA	Alzheimer Disease	DOID:10652	D000544	#N/A	34093124	0.328976
RD-E-m-00321983	Mus musculus	trp53inp2	mRNA	Alzheimer Disease	DOID:10652	D000544	#N/A	34093124	0.328976
RD-E-m-00303965	Mus musculus	adipor2	mRNA	Alzheimer Disease	DOID:10652	D000544	#N/A	34093124	0.328976
RD-E-m-00314074	Mus musculus	mfsd2a	mRNA	Alzheimer Disease	DOID:10652	D000544	#N/A	34093124	0.328976
RD-E-m-00303876	Mus musculus	adamts4	mRNA	Alzheimer Disease	DOID:10652	D000544	#N/A	34093124	0.328976
RD-E-m-00305399	Mus musculus	btaf1	mRNA	Alzheimer Disease	DOID:10652	D000544	#N/A	34093124	0.328976

### Sheet: Hippo_upregulated
RDID	specise	RNA Symbol	RNA Type	Disease Name	DO ID	MeSH ID	KEGG disease ID	PMID	score
RD-E-m-00320188	Mus musculus	soga1	mRNA	Alzheimer Disease	DOID:10652	D000544	#N/A	34093124	0.328976
RD-E-m-00322571	Mus musculus	vcan	mRNA	Alzheimer Disease	DOID:10652	D000544	#N/A	34093124	0.328976
RD-E-m-00322097	Mus musculus	ttc28	mRNA	Alzheimer Disease	DOID:10652	D000544	#N/A	34093124	0.328976
RD-E-m-00305068	Mus musculus	bace1	mRNA	Alzheimer Disease	DOID:10652	D000544	#N/A	32069773	0.99998
RD-E-m-00305069	Mus musculus	bace1	mRNA	Alzheimer Disease	DOID:10652	D000544	#N/A	33774866	0.99998
RD-E-m-00311241	Mus musculus	hipk2	mRNA	Alzheimer Disease	DOID:10652	D000544	#N/A	34093124	0.328976
RD-E-m-00310825	Mus musculus	gsn	mRNA	Alzheimer Disease	DOID:10652	D000544	#N/A	34093124	0.328976
RD-E-m-00311613	Mus musculus	ide	mRNA	Alzheimer Disease	DOID:10652	D000544	#N/A	34093124	0.328976
RD-E-m-00317642	Mus musculus	prnp	mRNA	Alzheimer Disease	DOID:10652	D000544	#N/A	34093124	0.328976
RD-E-m-00317135	Mus musculus	plekha1	mRNA	Alzheimer Disease	DOID:10652	D000544	#N/A	34093124	0.328976
RD-E-m-00303965	Mus musculus	adipor2	mRNA	Alzheimer Disease	DOID:10652	D000544	#N/A	34093124	0.328976
RD-E-m-00309501	Mus musculus	fam83d	mRNA	Alzheimer Disease	DOID:10652	D000544	#N/A	34093124	0.328976
RD-E-m-00310084	Mus musculus	fzd4	mRNA	Alzheimer Disease	DOID:10652	D000544	#N/A	34093124	0.328976
RD-E-m-00314074	Mus musculus	mfsd2a	mRNA	Alzheimer Disease	DOID:10652	D000544	#N/A	34093124	0.328976
RD-E-m-00305399	Mus musculus	btaf1	mRNA	Alzheimer Disease	DOID:10652	D000544	#N/A	34093124	0.328976

### Sheet: Hippo_Downregulated
RDID	specise	RNA Symbol	RNA Type	Disease Name	DO ID	MeSH ID	KEGG disease ID	PMID	score
RD-E-m-00305404	Mus musculus	btbd16	mRNA	Alzheimer Disease	DOID:10652	D000544	#N/A	34093124	0.328976
RD-E-m-00320188	Mus musculus	soga1	mRNA	Alzheimer Disease	DOID:10652	D000544	#N/A	34093124	0.328976
RD-E-m-00322571	Mus musculus	vcan	mRNA	Alzheimer Disease	DOID:10652	D000544	#N/A	34093124	0.328976
RD-E-m-00307979	Mus musculus	dcx	mRNA	Alzheimer Disease	DOID:10652	D000544	#N/A	34093124	0.328976
RD-E-m-00322097	Mus musculus	ttc28	mRNA	Alzheimer Disease	DOID:10652	D000544	#N/A	34093124	0.328976
RD-E-m-00311241	Mus musculus	hipk2	mRNA	Alzheimer Disease	DOID:10652	D000544	#N/A	34093124	0.328976
RD-E-m-00313017	Mus musculus	lfng	mRNA	Alzheimer Disease	DOID:10652	D000544	#N/A	34093124	0.328976
RD-E-m-00317642	Mus musculus	prnp	mRNA	Alzheimer Disease	DOID:10652	D000544	#N/A	34093124	0.328976
RD-E-m-00310546	Mus musculus	gnb4	mRNA	Alzheimer Disease	DOID:10652	D000544	#N/A	34093124	0.328976
