## Supplementary material for "MiR-7a-Klf4 axis as a regulator and therapeutic target of neuroinflammation and ferroptosis in Alzheimer’s disease": Suplementary Table 9_Phenomir_Disease_miRNAs_cortex_hippo.xlsx

### Sheet: Cortex
Downregulated
	database	mature_mirna_acc	mature_mirna_id	target_symbol	target_entrez	target_ensembl	disease_drug	paper_pubmedID	type
1	phenomir	MIMAT0000210	mmu-miR-181a-5p	NA	NA	NA	Ophtalmological	18500251	disease.drug
2	phenomir	MIMAT0000210	mmu-miR-181a-5p	NA	NA	NA	Breast cancer	18777135	disease.drug
3	phenomir	MIMAT0000210	mmu-miR-181a-5p	NA	NA	NA	Neurological	18987751	disease.drug
4	phenomir	MIMAT0000385	mmu-miR-106a-5p	NA	NA	NA	Ophtalmological	18500251	disease.drug
5	phenomir	MIMAT0000385	mmu-miR-106a-5p	NA	NA	NA	Cancer	17575136	disease.drug
6	phenomir	MIMAT0000385	mmu-miR-106a-5p	NA	NA	NA	Breast cancer	18777135	disease.drug
7	phenomir	MIMAT0000385	mmu-miR-106a-5p	NA	NA	NA	Non-Hodgkin lymphoma, somatic	17442096	disease.drug
8	phenomir	MIMAT0000582	mmu-miR-338-3p	NA	NA	NA	Neurological	18987751	disease.drug
9	phenomir	MIMAT0004528	mmu-miR-125a-3p	NA	NA	NA	Breast cancer	18777135	disease.drug
10	phenomir	MIMAT0000548	mmu-miR-322-5p	NA	NA	NA	Breast cancer	18777135	disease.drug
11	phenomir	MIMAT0000674	mmu-miR-181c-5p	NA	NA	NA	Breast cancer	18777135	disease.drug
12	phenomir	MIMAT0000674	mmu-miR-181c-5p	NA	NA	NA	Alzheimer disease, susceptibility to	20552018	disease.drug
13	phenomir	MIMAT0003151	mmu-miR-378a-3p	NA	NA	NA	Breast cancer	18777135	disease.drug
Upregulated
	database	mature_mirna_acc	mature_mirna_id	target_symbol	target_entrez	target_ensembl	disease_drug	paper_pubmedID	type
1	phenomir	MIMAT0000663	mmu-miR-218-5p	NA	NA	NA	Cardiovascular	17108080	disease.drug
2	phenomir	MIMAT0000677	mmu-miR-7a-5p	NA	NA	NA	Breast cancer	18777135	disease.drug
3	phenomir	MIMAT0000677	mmu-miR-7a-5p	NA	NA	NA	Leukemia, acute myeloid	18849523	disease.drug
4	phenomir	MIMAT0000677	mmu-miR-7a-5p	NA	NA	NA	Cancer	17111382	disease.drug

### Sheet: Hippocampus
Downregulated
	database	mature_mirna_acc	mature_mirna_id	target_symbol	target_entrez	target_ensembl	disease_drug	paper_pubmedID	type
1	phenomir	MIMAT0000140	mmu-miR-128-3p	NA	NA	NA	Neurological	18987751	disease.drug
2	phenomir	MIMAT0004642	mmu-miR-330-5p	NA	NA	NA	Cardiovascular	17108080	disease.drug
3	phenomir	MIMAT0003130	mmu-miR-486a-5p	NA	NA	NA	Cardiovascular	17525252	disease.drug
4	phenomir	MIMAT0003130	mmu-miR-486a-5p	NA	NA	NA	Breast cancer	18777135	disease.drug
Upregulated
	database	mature_mirna_acc	mature_mirna_id	target_symbol	target_entrez	target_ensembl	disease_drug	paper_pubmedID	type
1	phenomir	MIMAT0000651	mmu-miR-19a-3p	NA	NA	NA	Cardiovascular	17108080	disease.drug
2	phenomir	MIMAT0000379	mmu-miR-301a-3p	NA	NA	NA	Breast cancer	18777135	disease.drug
3	phenomir	MIMAT0000379	mmu-miR-301a-3p	NA	NA	NA	Leukemia, acute myeloid	18849523	disease.drug
