## Supplementary material for "MiR-7a-Klf4 axis as a regulator and therapeutic target of neuroinflammation and ferroptosis in Alzheimer’s disease": Suplementary Table 10_List of primers and RNA oligos used the study.xlsx

### Sheet: miR primers
List of primers used for miRNA expression analysis
Sl No	Target miRNA	Forward Primer (5’ to 3’)	Reverse Primer (5’ to 3’)
1	mmu-miR7a-5p	CGCAGTGGAAGACTAGTGA	GTCCAGTTTTTTTTTTTTTTTACAACA
2	mmu-miR148a-3p	GCAGTCAGTGCACTACAGA	GGTCCAGTTTTTTTTTTTTTTTACAAAG
3	mmu-miR34a	GCAGTGGCAGTGTCTTAG	GGTCCAGTTTTTTTTTTTTTTTACAAC
4	mmu-miR153-3p	CGCAGTTGCATAGTCACA	GTCCAGTTTTTTTTTTTTTTTGATCAC
5	mmu-miR128-3p	CACAGTGAACCGGTCTC	CAGGTCCAGTTTTTTTTTTTTTTTAAAG
6	mmu-snoRNA202	GCAGGCTGTACTGACTTG	TCCAGTTTTTTTTTTTTTTTCATCAGA

### Sheet: mRNA primers
List of mRNA primers
Sl.No	Target mRNA	Forward primer (5’ to 3’)	Reverse primer (5’ to 3’)
1	Klf4 Mouse	TTCGTTGACTTTGGGGCTCA	TGACAGCCATGTCAGACTCG
2	IL6 Mouse	TACCACTTCACAAGTCGGAGGC	CTGCAAGTGCATCATCGTTGTTC
3	IL1b Mouse	TGGACCTTCCAGGATGAGGACA	GTTCATCTCGGAGCCTGTAGTG
4	IL18 Mouse	GACAGCCTGTGTTCGAGGATATG	TGTTCTTACAGGAGAGGGTAGAC
5	Casp1 Mouse	GGCACATTTCCAGGACTGACTG	GCAAGACGTGTACGAGTGGTTG
6	TNF Mouse	GGTGCCTATGTCTCAGCCTCTT	GCCATAGAACTGATGAGAGGGAG
7	NFKB Mouse	GCTGCCAAAGAAGGACACGACA	GGCAGGCTATTGCTCATCACAG
8	iNOS Mouse	GAGACAGGGAAGTCTGAAGCAC	CCAGCAGTAGTTGCTCCTCTTC
9	NLRP3 mouse	ATTACCCGCCCGAGAAAGG	CATGAGTGTGGCTAGATCCAAG
10	B Actin Mouse	CATTGCTGACAGGATGCAGAAGG	TGCTGGAAGGTGGACAGTGAGG
12	Klf4 Human	AGAGGAGCCCAAGCCAAAG	CGTCCCAGTCACAGTGGTAAG
13	B Actin Human	CACCATTGGCAATGAGCGGTTC	AGGTCTTTGCGGATGTCCACGT

### Sheet: RNA oligos
List of RNA oligos used in study
Sl.No	Target mRNA	Sequence (5’ to 3’)
1	miR7a	UGGAAGACUAGUGAUUUUGUUGU
2	miR7a-Atto647	Atto647-UGGAAGACUAGUGAUUUUGUUGU
3	cKlf4	GGAAAAUCUAUAUUUGUCUUCCG
